# GPU handling of OPC water in GROMACS: validation by protein folding and a 1.6-fold speed-up

**DOI:** 10.64898/2026.11.19.767864

**Authors:** Takashi Kato, Nobuhiro Shojima, Toshimasa Yamauchi

## Abstract

Molecular dynamics (MD) simulation is one of the core computational methods of the life sciences, used to study protein folding, receptor activation and drug binding in atomic detail. The timescales it can reach depend on speed, and running each step entirely on a graphics processing unit (GPU) is now essential for fast simulation. Optimal Point Charge (OPC) water, recommended for the ff19SB protein force field, carries its negative charge on a virtual site, and in GROMACS 2026.3 virtual sites prevent the coordinate update from running on the GPU. The GROMACS developers have recently added GPU handling of virtual sites to the development version as an experimental feature. Whether simulations run in this way agree with the established CPU calculation has to be measured, and no such test has been reported over microseconds or in a membrane-protein system of production size. We compared a modified build that handles OPC sites within the GPU update (Optimized) with the official release (Reference). The two builds placed the charge site with the same error (2.3 *×* 10^*−*7^ nm) and gave relative force differences below 10^*−*6^. In five matched pairs of 5 *µ*s simulations, the Trp-cage miniprotein folded with both builds (three of five Reference and five of five Optimized runs; *P* = 0.44), and the folded ensembles matched. Both builds reproduced the density, diffusion coefficient, dielectric constant and second hydration shell that distinguish OPC from TIP3P water. In a 166,826-atom membrane system of the glucagon-like peptide-1 receptor, residue hydration agreed between the builds (*r* = 0.99), and Optimized ran 1.57–1.66 times as fast as tuned Reference on two GPUs, with 87–97% of the time saved coming from moving the coordinate update to the GPU. In these tests, GPU handling of OPC sites gave a substantial speed gain with no sign of altered physical behaviour.
