## Supplementary Data 1 for "GPU handling of OPC water in GROMACS: validation by protein folding and a 1.6-fold speed-up": Fig1B_FigS1_TableS1_endpoints.csv

group	replica	OM_mean_nm	rms_M_error_nm	max_M_error_nm	O_neighbors_within_035_nm	M_neighbors_per_H_within_024_nm	lys8_shell_O_within_035_nm	lys8_mean_cos_N_to_O_vs_O_to_M	lys8_nearest_M_nm	mean_solution_density_kg_m3
Reference	1	0.015940016404927378	2.3084141935997628e-07	6.68800695385198e-07	5.136344086021506	0.8418817204301076	3	0.6659160492041845	0.2985584620857805	1000.47
Optimized	1	0.015940015464294254	2.3166932444325667e-07	6.44998822796694e-07	5.19483870967742	0.8468279569892473	5	0.45369809029231173	0.29545935882932617	1000.48
Reference	2	0.01594001456861702	2.3045168244878592e-07	7.126052079942842e-07	5.179139784946236	0.8420967741935483	4	0.6095382197526538	0.2946380074042832	1000.48
Optimized	2	0.01594001354211388	2.3096006139116324e-07	6.528150998937409e-07	5.220430107526882	0.8444623655913979	6	0.33406692252249076	0.3045948979084506	1000.47
Reference	3	0.01594001541685093	2.3206806092462592e-07	6.020084730082423e-07	5.158064516129032	0.8479032258064516	4	0.5364195010495529	0.2839561219314838	1000.49
Optimized	3	0.015940016015839997	2.3017203056320558e-07	6.931335354742755e-07	5.161935483870968	0.8438172043010753	5	0.5859354271361747	0.28962387488232205	1000.49
Reference	4	0.015940019980321494	2.2994389969265583e-07	6.244862814086813e-07	5.199354838709677	0.8432795698924731	4	0.6366529377592609	0.290789882826937	1000.48
Optimized	4	0.01594001497528227	2.33190381946652e-07	6.516125521700691e-07	5.183655913978495	0.8432795698924731	5	0.48572399436437064	0.29369502003304476	1000.48
Reference	5	0.01594001575255684	2.3087167134765742e-07	6.521899076636544e-07	5.161505376344086	0.8472580645161291	5	0.6565582700162286	0.2807223209463334	1000.49
Optimized	5	0.015940015187661333	2.3186082516517602e-07	7.15466678041055e-07	5.15483870967742	0.844516129032258	5	0.5780928513993882	0.3039307181487275	1000.48
