## Supplementary Data 1 for "GPU handling of OPC water in GROMACS: validation by protein folding and a 1.6-fold speed-up": Fig1C_initial_forces.csv

measure	relative_RMS_difference	RMS_difference_kJ_mol_nm	RMS_Reference_force_kJ_mol_nm
relative_rms_oxygen	1.225895532017077e-07	0.000205888420748617	1679.4940137341882
relative_rms_hydrogens	1.3031896420946618e-07	0.00013482483716468512	1034.575727197895
relative_rms_net_water_force	6.017541537683734e-07	0.00026260563878722457	436.40020952527834
