## Supplementary Data 1 for "GPU handling of OPC water in GROMACS: validation by protein folding and a 1.6-fold speed-up": Fig2_native_fraction.csv

window_start_ns	window_end_ns	Reference_r1	Reference_r2	Reference_r3	Reference_r4	Reference_r5	Optimized_r1	Optimized_r2	Optimized_r3	Optimized_r4	Optimized_r5
0	10	0.0	0.0	0.0	0.0	0.0	0.0	0.0	0.0	0.0	0.0
10	20	0.0	0.0	0.0	0.0	0.0	0.0	0.0	0.0	0.0	0.0
20	30	0.0	0.0	0.0	0.0	0.0	0.0	0.0	0.0	0.0	0.0
30	40	0.0	0.0	0.0	0.0	0.0	0.0	0.0	0.0	0.0	0.0
40	50	0.0	0.0	0.0	0.0	0.0	0.0	0.0	0.0	0.0	0.0
50	60	0.0	0.0	0.0	0.0	0.0	0.0	0.0	0.0	0.0	0.0
60	70	0.0	0.0	0.0	0.0	0.0	0.0	0.0	0.0	0.0	0.0
70	80	0.0	0.0	0.0	0.0	0.0	0.0	0.0	0.0	0.0	0.0
80	90	0.0	0.0	0.0	0.0	0.0	0.0	0.0	0.0	0.0	0.0
90	100	0.0	0.0	0.0	0.0	0.0	0.0	0.0	0.0	0.0	0.0
100	110	0.0	0.0	0.0	0.0	0.0	0.0	0.0	0.0	0.0	0.0
110	120	0.0	0.0	0.0	0.0	0.0	0.0	0.0	0.0	0.0	0.0
120	130	0.0	0.0	0.0	0.0	0.0	0.0	0.0	0.0	0.0	0.0
130	140	0.0	0.0	0.0	0.0	0.0	0.0	0.0	0.0	0.0	0.0
140	150	0.0	0.0	0.0	0.0	0.0	0.0	0.0	0.0	0.0	0.0
150	160	0.0	0.0	0.0	0.0	0.0	0.0	0.0	0.0	0.0	0.0
160	170	0.0	0.0	0.0	0.0	0.0	0.0	0.0	0.0	0.0	0.0
170	180	0.0	0.0	0.0	0.0	0.0	0.0	0.0	0.0	0.0	0.0
180	190	0.0	0.0	0.0	0.0	0.0	0.0	0.0	0.0	0.0	0.0
190	200	0.0	0.0	0.0	0.0	0.0	0.0	0.0	0.0	0.0	0.0
200	210	0.0	0.0	0.0	0.0	0.0	0.0	0.0	0.0	0.0	0.0
210	220	0.0	0.0	0.0	0.0	0.0	0.0	0.0	0.0	0.0	0.0
220	230	0.05	0.0	0.0	0.0	0.0	0.0	0.0	0.0	0.0	0.0
230	240	0.63	0.0	0.0	0.0	0.0	0.0	0.0	0.0	0.0	0.0
240	250	0.61	0.0	0.0	0.0	0.0	0.0	0.0	0.0	0.0	0.0
250	260	0.72	0.0	0.0	0.0	0.0	0.0	0.0	0.0	0.0	0.0
260	270	0.82	0.0	0.0	0.0	0.0	0.0	0.0	0.0	0.0	0.0
270	280	0.89	0.0	0.0	0.0	0.0	0.0	0.0	0.0	0.0	0.0
280	290	0.6	0.0	0.0	0.0	0.0	0.0	0.0	0.0	0.0	0.0
290	300	0.75	0.0	0.0	0.0	0.0	0.0	0.0	0.0	0.0	0.0
300	310	0.9	0.0	0.0	0.0	0.0	0.0	0.0	0.0	0.0	0.0
310	320	0.86	0.0	0.0	0.0	0.0	0.0	0.0	0.0	0.29	0.0
320	330	0.9	0.0	0.0	0.0	0.0	0.0	0.0	0.0	0.83	0.0
330	340	0.89	0.0	0.0	0.0	0.0	0.0	0.0	0.0	0.73	0.0
340	350	0.83	0.0	0.0	0.0	0.0	0.0	0.0	0.0	0.53	0.0
350	360	0.89	0.0	0.0	0.0	0.0	0.0	0.0	0.0	0.62	0.0
360	370	0.84	0.0	0.0	0.0	0.0	0.0	0.0	0.0	0.44	0.0
370	380	0.9	0.0	0.0	0.0	0.0	0.0	0.0	0.0	0.68	0.0
380	390	0.85	0.0	0.0	0.0	0.0	0.0	0.0	0.0	0.84	0.0
390	400	0.93	0.0	0.0	0.0	0.0	0.0	0.0	0.0	0.32	0.0
400	410	0.92	0.0	0.0	0.0	0.0	0.0	0.0	0.0	0.0	0.0
410	420	0.79	0.0	0.0	0.0	0.0	0.0	0.0	0.0	0.14	0.0
420	430	0.71	0.0	0.0	0.0	0.0	0.0	0.0	0.0	0.8	0.0
430	440	0.78	0.0	0.0	0.0	0.0	0.0	0.0	0.0	0.79	0.0
440	450	0.84	0.0	0.0	0.0	0.0	0.0	0.0	0.0	0.84	0.0
450	460	0.9	0.0	0.0	0.0	0.0	0.0	0.0	0.0	0.86	0.0
460	470	0.86	0.0	0.0	0.0	0.0	0.0	0.0	0.0	0.67	0.0
470	480	0.91	0.0	0.0	0.0	0.0	0.0	0.0	0.0	0.79	0.0
480	490	0.84	0.0	0.0	0.0	0.0	0.0	0.0	0.0	0.8	0.0
490	500	0.91	0.0	0.0	0.0	0.0	0.0	0.0	0.0	0.77	0.0
500	510	0.93	0.0	0.0	0.0	0.0	0.0	0.0	0.0	0.1	0.0
510	520	0.87	0.0	0.0	0.0	0.0	0.0	0.0	0.0	0.0	0.0
520	530	0.94	0.0	0.0	0.0	0.0	0.0	0.0	0.0	0.0	0.0
530	540	0.89	0.0	0.0	0.0	0.0	0.0	0.0	0.0	0.0	0.0
540	550	0.84	0.0	0.0	0.0	0.0	0.0	0.0	0.0	0.0	0.0
550	560	0.9	0.0	0.0	0.0	0.0	0.0	0.0	0.0	0.0	0.0
560	570	0.89	0.0	0.0	0.0	0.0	0.0	0.0	0.0	0.0	0.0
570	580	0.93	0.0	0.0	0.0	0.0	0.0	0.0	0.0	0.0	0.0
580	590	0.92	0.0	0.0	0.0	0.0	0.0	0.0	0.0	0.0	0.0
590	600	0.69	0.0	0.0	0.0	0.0	0.0	0.0	0.0	0.0	0.0
600	610	0.92	0.0	0.0	0.0	0.0	0.0	0.0	0.0	0.0	0.0
610	620	0.88	0.0	0.0	0.0	0.0	0.0	0.0	0.0	0.0	0.0
620	630	0.9	0.0	0.0	0.0	0.0	0.0	0.0	0.0	0.0	0.0
630	640	0.81	0.0	0.0	0.0	0.0	0.0	0.0	0.0	0.0	0.0
640	650	0.91	0.0	0.0	0.0	0.0	0.0	0.0	0.0	0.0	0.0
650	660	0.97	0.0	0.0	0.0	0.0	0.0	0.0	0.0	0.0	0.0
660	670	0.91	0.0	0.0	0.0	0.0	0.0	0.0	0.0	0.0	0.0
670	680	0.86	0.0	0.0	0.0	0.0	0.0	0.0	0.0	0.0	0.0
680	690	0.86	0.0	0.0	0.0	0.0	0.0	0.0	0.0	0.0	0.0
690	700	0.92	0.0	0.0	0.0	0.0	0.0	0.0	0.0	0.0	0.0
700	710	0.92	0.0	0.0	0.0	0.0	0.0	0.0	0.0	0.0	0.0
710	720	0.94	0.0	0.0	0.0	0.0	0.0	0.0	0.0	0.0	0.0
720	730	0.89	0.0	0.0	0.0	0.0	0.0	0.0	0.0	0.0	0.0
730	740	0.9	0.0	0.0	0.0	0.0	0.0	0.0	0.0	0.0	0.0
740	750	0.92	0.0	0.0	0.0	0.0	0.0	0.0	0.0	0.26	0.0
750	760	0.84	0.0	0.0	0.0	0.0	0.0	0.0	0.0	0.26	0.0
760	770	0.91	0.0	0.0	0.0	0.0	0.0	0.0	0.0	0.26	0.0
770	780	0.91	0.0	0.0	0.0	0.0	0.0	0.0	0.0	0.55	0.0
780	790	0.84	0.0	0.0	0.0	0.0	0.0	0.0	0.0	0.53	0.0
790	800	0.87	0.0	0.0	0.0	0.0	0.0	0.0	0.0	0.63	0.0
800	810	0.94	0.0	0.0	0.0	0.0	0.0	0.0	0.0	0.59	0.0
810	820	0.91	0.0	0.01	0.0	0.0	0.0	0.0	0.0	0.51	0.0
820	830	0.86	0.0	0.35	0.0	0.0	0.0	0.0	0.0	0.59	0.0
830	840	0.92	0.0	0.62	0.0	0.0	0.0	0.0	0.0	0.27	0.0
840	850	0.86	0.0	0.75	0.0	0.0	0.0	0.0	0.0	0.46	0.0
850	860	0.89	0.0	0.84	0.0	0.0	0.0	0.0	0.0	0.35	0.0
860	870	0.84	0.0	0.86	0.0	0.0	0.0	0.0	0.0	0.28	0.0
870	880	0.87	0.0	0.88	0.0	0.0	0.0	0.0	0.0	0.02	0.0
880	890	0.76	0.0	0.91	0.0	0.0	0.0	0.0	0.0	0.03	0.0
890	900	0.79	0.0	0.86	0.0	0.0	0.0	0.0	0.0	0.0	0.0
900	910	0.95	0.0	0.8	0.0	0.0	0.0	0.0	0.0	0.0	0.0
910	920	0.81	0.0	0.67	0.0	0.0	0.0	0.0	0.0	0.0	0.0
920	930	0.85	0.0	0.51	0.0	0.0	0.0	0.0	0.0	0.0	0.0
930	940	0.92	0.0	0.8	0.0	0.0	0.0	0.0	0.0	0.0	0.0
940	950	0.95	0.0	0.86	0.0	0.0	0.0	0.0	0.0	0.0	0.0
950	960	0.89	0.0	0.93	0.0	0.0	0.0	0.0	0.0	0.0	0.0
960	970	0.9	0.0	0.89	0.0	0.0	0.0	0.0	0.0	0.0	0.0
970	980	0.84	0.0	0.86	0.0	0.0	0.0	0.0	0.0	0.0	0.0
980	990	0.79	0.0	0.82	0.0	0.0	0.0	0.0	0.0	0.0	0.0
990	1000	0.67	0.0	0.68	0.0	0.0	0.0	0.0	0.0	0.0	0.0
1000	1010	0.59	0.0	0.67	0.0	0.0	0.0	0.0	0.0	0.0	0.0
1010	1020	0.6	0.0	0.79	0.0	0.0	0.0	0.0	0.0	0.0	0.0
1020	1030	0.72	0.0	0.85	0.0	0.0	0.0	0.0	0.0	0.0	0.0
1030	1040	0.2	0.0	0.83	0.0	0.0	0.0	0.0	0.0	0.0	0.0
1040	1050	0.11	0.0	0.84	0.0	0.0	0.0	0.0	0.0	0.0	0.0
1050	1060	0.06	0.0	0.89	0.0	0.0	0.0	0.0	0.0	0.0	0.0
1060	1070	0.12	0.0	0.88	0.0	0.0	0.0	0.0	0.0	0.0	0.0
1070	1080	0.07	0.0	0.89	0.0	0.0	0.0	0.0	0.0	0.0	0.0
1080	1090	0.06	0.0	0.84	0.0	0.0	0.0	0.0	0.0	0.0	0.0
1090	1100	0.1	0.0	0.88	0.0	0.0	0.0	0.0	0.0	0.0	0.0
1100	1110	0.04	0.0	0.87	0.0	0.0	0.0	0.0	0.0	0.0	0.0
1110	1120	0.09	0.0	0.87	0.0	0.0	0.0	0.0	0.0	0.0	0.0
1120	1130	0.07	0.0	0.84	0.0	0.0	0.0	0.0	0.0	0.0	0.0
1130	1140	0.08	0.0	0.86	0.0	0.0	0.0	0.0	0.0	0.0	0.0
1140	1150	0.18	0.0	0.92	0.0	0.0	0.0	0.0	0.0	0.0	0.0
1150	1160	0.11	0.0	0.87	0.0	0.0	0.0	0.0	0.0	0.0	0.0
1160	1170	0.22	0.0	0.87	0.0	0.0	0.0	0.0	0.0	0.0	0.0
1170	1180	0.05	0.0	0.9	0.0	0.0	0.0	0.0	0.0	0.0	0.0
1180	1190	0.1	0.0	0.9	0.0	0.0	0.0	0.0	0.0	0.0	0.0
1190	1200	0.14	0.0	0.84	0.0	0.0	0.0	0.0	0.0	0.0	0.0
1200	1210	0.12	0.0	0.9	0.0	0.0	0.0	0.0	0.0	0.0	0.0
1210	1220	0.2	0.0	0.87	0.0	0.0	0.0	0.0	0.0	0.0	0.0
1220	1230	0.01	0.0	0.9	0.0	0.0	0.0	0.0	0.0	0.0	0.0
1230	1240	0.05	0.04	0.88	0.0	0.0	0.0	0.0	0.0	0.0	0.0
1240	1250	0.07	0.0	0.71	0.0	0.0	0.0	0.0	0.0	0.0	0.0
1250	1260	0.18	0.0	0.83	0.0	0.0	0.0	0.0	0.0	0.0	0.0
1260	1270	0.11	0.0	0.82	0.0	0.0	0.0	0.0	0.0	0.0	0.0
1270	1280	0.09	0.0	0.48	0.0	0.0	0.0	0.0	0.0	0.0	0.0
1280	1290	0.1	0.0	0.71	0.0	0.0	0.0	0.0	0.0	0.0	0.0
1290	1300	0.08	0.0	0.74	0.0	0.0	0.0	0.0	0.0	0.0	0.0
1300	1310	0.03	0.0	0.83	0.0	0.0	0.0	0.0	0.0	0.0	0.0
1310	1320	0.0	0.0	0.78	0.0	0.0	0.02	0.0	0.0	0.06	0.0
1320	1330	0.02	0.0	0.78	0.0	0.0	0.1	0.0	0.0	0.07	0.0
1330	1340	0.0	0.0	0.89	0.0	0.0	0.02	0.0	0.0	0.17	0.0
1340	1350	0.0	0.0	0.84	0.0	0.0	0.01	0.0	0.0	0.36	0.0
1350	1360	0.0	0.0	0.89	0.0	0.0	0.11	0.0	0.0	0.73	0.0
1360	1370	0.02	0.0	0.9	0.0	0.0	0.11	0.0	0.0	0.7	0.0
1370	1380	0.02	0.0	0.88	0.0	0.0	0.31	0.0	0.0	0.64	0.0
1380	1390	0.02	0.0	0.82	0.0	0.0	0.23	0.0	0.0	0.49	0.0
1390	1400	0.05	0.0	0.64	0.0	0.0	0.12	0.0	0.0	0.6	0.0
1400	1410	0.05	0.0	0.55	0.0	0.0	0.21	0.14	0.0	0.42	0.0
1410	1420	0.14	0.0	0.2	0.0	0.0	0.9	0.39	0.0	0.39	0.0
1420	1430	0.24	0.0	0.25	0.0	0.0	0.79	0.39	0.0	0.47	0.0
1430	1440	0.69	0.0	0.36	0.0	0.0	0.83	0.43	0.0	0.51	0.0
1440	1450	0.72	0.0	0.66	0.0	0.0	0.9	0.41	0.0	0.67	0.0
1450	1460	0.62	0.0	0.74	0.0	0.0	0.36	0.14	0.0	0.59	0.0
1460	1470	0.63	0.0	0.56	0.0	0.0	0.62	0.42	0.0	0.63	0.0
1470	1480	0.57	0.0	0.54	0.0	0.0	0.91	0.19	0.0	0.62	0.0
1480	1490	0.65	0.0	0.79	0.0	0.0	0.87	0.0	0.0	0.77	0.0
1490	1500	0.68	0.0	0.67	0.0	0.0	0.93	0.05	0.0	0.87	0.0
1500	1510	0.89	0.0	0.69	0.0	0.0	0.92	0.02	0.0	0.87	0.0
1510	1520	0.88	0.0	0.61	0.0	0.0	0.91	0.05	0.0	0.86	0.0
1520	1530	0.86	0.0	0.78	0.0	0.0	0.92	0.09	0.0	0.88	0.0
1530	1540	0.84	0.0	0.55	0.0	0.0	0.84	0.16	0.0	0.79	0.0
1540	1550	0.92	0.0	0.56	0.0	0.0	0.85	0.03	0.0	0.84	0.0
1550	1560	0.82	0.0	0.53	0.0	0.0	0.88	0.0	0.0	0.9	0.0
1560	1570	0.87	0.0	0.4	0.0	0.0	0.86	0.0	0.0	0.82	0.0
1570	1580	0.91	0.0	0.43	0.0	0.0	0.87	0.0	0.0	0.91	0.0
1580	1590	0.75	0.0	0.55	0.0	0.0	0.91	0.0	0.0	0.91	0.0
1590	1600	0.87	0.0	0.47	0.0	0.0	0.87	0.0	0.0	0.88	0.0
1600	1610	0.89	0.0	0.28	0.0	0.0	0.9	0.0	0.0	0.87	0.0
1610	1620	0.81	0.0	0.43	0.0	0.0	0.92	0.0	0.0	0.85	0.0
1620	1630	0.9	0.0	0.49	0.0	0.0	0.89	0.0	0.0	0.72	0.0
1630	1640	0.86	0.0	0.64	0.0	0.0	0.81	0.0	0.0	0.79	0.0
1640	1650	0.85	0.0	0.24	0.0	0.0	0.84	0.0	0.0	0.71	0.0
1650	1660	0.9	0.0	0.0	0.0	0.0	0.92	0.0	0.0	0.87	0.0
1660	1670	0.85	0.0	0.0	0.0	0.0	0.77	0.0	0.0	0.87	0.0
1670	1680	0.86	0.0	0.32	0.0	0.0	0.88	0.0	0.0	0.77	0.0
1680	1690	0.92	0.0	0.63	0.0	0.0	0.91	0.0	0.0	0.74	0.0
1690	1700	0.9	0.0	0.52	0.0	0.0	0.92	0.0	0.0	0.88	0.0
1700	1710	0.73	0.0	0.65	0.0	0.0	0.83	0.0	0.0	0.9	0.0
1710	1720	0.91	0.0	0.21	0.0	0.0	0.9	0.0	0.0	0.94	0.0
1720	1730	0.86	0.0	0.62	0.0	0.0	0.88	0.0	0.0	0.53	0.0
1730	1740	0.86	0.0	0.77	0.0	0.0	0.85	0.0	0.0	0.67	0.0
1740	1750	0.97	0.0	0.83	0.0	0.0	0.91	0.0	0.0	0.84	0.0
1750	1760	0.9	0.0	0.89	0.0	0.0	0.89	0.0	0.0	0.92	0.0
1760	1770	0.84	0.0	0.86	0.0	0.0	0.9	0.0	0.0	0.83	0.0
1770	1780	0.71	0.0	0.85	0.0	0.0	0.87	0.0	0.0	0.88	0.0
1780	1790	0.62	0.0	0.86	0.0	0.0	0.51	0.0	0.0	0.84	0.0
1790	1800	0.95	0.0	0.78	0.0	0.0	0.33	0.0	0.0	0.93	0.0
1800	1810	0.95	0.0	0.77	0.0	0.0	0.68	0.0	0.0	0.87	0.0
1810	1820	0.93	0.0	0.27	0.0	0.0	0.35	0.0	0.0	0.88	0.0
1820	1830	0.93	0.0	0.71	0.0	0.0	0.5	0.0	0.0	0.87	0.0
1830	1840	0.95	0.0	0.8	0.0	0.0	0.73	0.0	0.0	0.88	0.0
1840	1850	0.91	0.0	0.61	0.0	0.0	0.22	0.0	0.0	0.84	0.0
1850	1860	0.83	0.0	0.55	0.0	0.0	0.41	0.0	0.0	0.9	0.0
1860	1870	0.88	0.0	0.66	0.0	0.0	0.65	0.0	0.0	0.95	0.0
1870	1880	0.91	0.0	0.81	0.0	0.0	0.83	0.0	0.0	0.94	0.0
1880	1890	0.74	0.0	0.7	0.0	0.0	0.73	0.0	0.0	0.87	0.0
1890	1900	0.83	0.0	0.65	0.0	0.0	0.83	0.0	0.0	0.88	0.0
1900	1910	0.95	0.0	0.91	0.0	0.0	0.87	0.0	0.0	0.86	0.0
1910	1920	0.73	0.0	0.74	0.0	0.0	0.9	0.0	0.0	0.82	0.0
1920	1930	0.81	0.0	0.79	0.0	0.0	0.81	0.0	0.0	0.8	0.0
1930	1940	0.92	0.0	0.72	0.0	0.0	0.91	0.0	0.0	0.57	0.0
1940	1950	0.91	0.0	0.58	0.0	0.0	0.83	0.0	0.0	0.92	0.0
1950	1960	0.96	0.0	0.7	0.0	0.0	0.9	0.0	0.0	0.84	0.0
1960	1970	0.85	0.0	0.3	0.0	0.0	0.69	0.0	0.0	0.84	0.0
1970	1980	0.89	0.0	0.71	0.0	0.0	0.9	0.0	0.0	0.85	0.0
1980	1990	0.75	0.0	0.87	0.0	0.0	0.84	0.02	0.0	0.85	0.0
1990	2000	0.82	0.0	0.68	0.0	0.0	0.82	0.21	0.0	0.87	0.0
2000	2010	0.86	0.0	0.89	0.0	0.0	0.74	0.65	0.0	0.91	0.0
2010	2020	0.84	0.0	0.88	0.0	0.0	0.75	0.0	0.0	0.7	0.0
2020	2030	0.86	0.0	0.85	0.0	0.0	0.83	0.0	0.0	0.93	0.0
2030	2040	0.89	0.0	0.83	0.0	0.0	0.76	0.0	0.0	0.8	0.0
2040	2050	0.89	0.0	0.89	0.0	0.0	0.81	0.0	0.0	0.93	0.0
2050	2060	0.91	0.0	0.85	0.0	0.0	0.7	0.0	0.0	0.82	0.0
2060	2070	0.92	0.0	0.87	0.0	0.0	0.79	0.0	0.0	0.88	0.0
2070	2080	0.75	0.0	0.94	0.0	0.0	0.78	0.0	0.0	0.88	0.0
2080	2090	0.93	0.0	0.82	0.0	0.0	0.86	0.0	0.0	0.84	0.0
2090	2100	0.91	0.0	0.87	0.0	0.0	0.77	0.0	0.0	0.66	0.0
2100	2110	0.94	0.0	0.87	0.0	0.0	0.69	0.0	0.0	0.83	0.0
2110	2120	0.89	0.0	0.22	0.0	0.0	0.87	0.0	0.0	0.89	0.0
2120	2130	0.82	0.0	0.04	0.0	0.0	0.89	0.0	0.0	0.72	0.0
2130	2140	0.75	0.0	0.05	0.0	0.0	0.78	0.0	0.0	0.87	0.0
2140	2150	0.91	0.0	0.06	0.0	0.0	0.82	0.0	0.0	0.84	0.0
2150	2160	0.86	0.0	0.17	0.0	0.0	0.83	0.0	0.0	0.75	0.0
2160	2170	0.82	0.0	0.08	0.0	0.0	0.84	0.0	0.0	0.88	0.0
2170	2180	0.84	0.0	0.08	0.0	0.0	0.92	0.0	0.0	0.84	0.0
2180	2190	0.79	0.0	0.02	0.0	0.0	0.86	0.0	0.0	0.71	0.0
2190	2200	0.63	0.0	0.11	0.0	0.0	0.86	0.0	0.0	0.94	0.0
2200	2210	0.39	0.0	0.01	0.0	0.0	0.86	0.0	0.0	0.62	0.0
2210	2220	0.88	0.0	0.06	0.0	0.0	0.89	0.0	0.0	0.84	0.0
2220	2230	0.84	0.0	0.04	0.0	0.0	0.91	0.0	0.0	0.89	0.0
2230	2240	0.62	0.0	0.03	0.0	0.0	0.81	0.0	0.0	0.83	0.0
2240	2250	0.75	0.0	0.07	0.0	0.0	0.9	0.0	0.0	0.85	0.0
2250	2260	0.72	0.0	0.09	0.0	0.0	0.87	0.01	0.0	0.84	0.0
2260	2270	0.7	0.0	0.06	0.0	0.0	0.77	0.01	0.0	0.9	0.0
2270	2280	0.77	0.0	0.02	0.0	0.0	0.91	0.0	0.0	0.82	0.0
2280	2290	0.84	0.0	0.09	0.0	0.0	0.9	0.0	0.0	0.87	0.0
2290	2300	0.68	0.0	0.02	0.0	0.0	0.87	0.0	0.0	0.82	0.0
2300	2310	0.0	0.0	0.13	0.0	0.0	0.91	0.0	0.0	0.81	0.0
2310	2320	0.0	0.0	0.16	0.0	0.0	0.82	0.0	0.0	0.9	0.0
2320	2330	0.0	0.0	0.08	0.0	0.0	0.57	0.0	0.0	0.82	0.0
2330	2340	0.0	0.0	0.11	0.0	0.0	0.59	0.0	0.0	0.83	0.0
2340	2350	0.0	0.0	0.1	0.0	0.0	0.59	0.0	0.0	0.9	0.0
2350	2360	0.0	0.0	0.08	0.0	0.0	0.55	0.0	0.0	0.76	0.0
2360	2370	0.0	0.0	0.12	0.0	0.0	0.71	0.0	0.0	0.83	0.0
2370	2380	0.0	0.0	0.13	0.0	0.0	0.66	0.0	0.0	0.87	0.0
2380	2390	0.0	0.0	0.32	0.0	0.0	0.51	0.0	0.0	0.83	0.0
2390	2400	0.0	0.0	0.17	0.0	0.0	0.63	0.0	0.0	0.8	0.0
2400	2410	0.0	0.0	0.24	0.0	0.0	0.55	0.0	0.0	0.88	0.0
2410	2420	0.0	0.0	0.0	0.0	0.0	0.09	0.0	0.0	0.89	0.0
2420	2430	0.0	0.0	0.0	0.0	0.0	0.29	0.0	0.0	0.89	0.0
2430	2440	0.0	0.0	0.0	0.0	0.0	0.44	0.0	0.0	0.88	0.0
2440	2450	0.0	0.0	0.0	0.0	0.0	0.36	0.0	0.0	0.89	0.0
2450	2460	0.0	0.0	0.0	0.0	0.0	0.4	0.0	0.0	0.87	0.0
2460	2470	0.0	0.0	0.0	0.0	0.0	0.45	0.0	0.0	0.88	0.0
2470	2480	0.0	0.0	0.0	0.0	0.0	0.5	0.0	0.0	0.89	0.0
2480	2490	0.0	0.0	0.0	0.0	0.0	0.27	0.0	0.0	0.85	0.0
2490	2500	0.0	0.0	0.01	0.0	0.0	0.55	0.0	0.0	0.73	0.0
2500	2510	0.0	0.0	0.0	0.0	0.0	0.57	0.0	0.0	0.83	0.0
2510	2520	0.0	0.0	0.0	0.0	0.0	0.72	0.17	0.0	0.89	0.0
2520	2530	0.0	0.0	0.21	0.0	0.0	0.64	0.3	0.0	0.86	0.0
2530	2540	0.0	0.0	0.83	0.0	0.0	0.64	0.44	0.0	0.74	0.0
2540	2550	0.0	0.0	0.7	0.0	0.0	0.61	0.59	0.0	0.68	0.0
2550	2560	0.0	0.0	0.85	0.0	0.0	0.56	0.12	0.0	0.72	0.0
2560	2570	0.0	0.0	0.92	0.0	0.0	0.5	0.65	0.0	0.61	0.0
2570	2580	0.0	0.0	0.91	0.0	0.0	0.71	0.63	0.0	0.63	0.0
2580	2590	0.0	0.0	0.91	0.0	0.0	0.56	0.64	0.0	0.6	0.0
2590	2600	0.0	0.0	0.94	0.0	0.0	0.02	0.43	0.0	0.59	0.0
2600	2610	0.0	0.0	0.88	0.0	0.0	0.03	0.57	0.0	0.77	0.0
2610	2620	0.0	0.0	0.86	0.0	0.0	0.08	0.72	0.0	0.87	0.0
2620	2630	0.0	0.0	0.79	0.0	0.0	0.12	0.81	0.0	0.85	0.0
2630	2640	0.0	0.0	0.8	0.0	0.0	0.14	0.9	0.0	0.86	0.0
2640	2650	0.0	0.0	0.66	0.0	0.0	0.15	0.47	0.0	0.92	0.01
2650	2660	0.0	0.0	0.77	0.0	0.0	0.05	0.31	0.0	0.87	0.0
2660	2670	0.0	0.0	0.21	0.0	0.0	0.1	0.9	0.0	0.95	0.0
2670	2680	0.0	0.0	0.24	0.0	0.0	0.1	0.88	0.0	0.79	0.0
2680	2690	0.0	0.0	0.69	0.0	0.0	0.08	0.87	0.0	0.71	0.01
2690	2700	0.0	0.0	0.34	0.0	0.0	0.06	0.51	0.0	0.89	0.6
2700	2710	0.0	0.0	0.6	0.0	0.0	0.04	0.5	0.0	0.84	0.7
2710	2720	0.0	0.0	0.58	0.0	0.0	0.07	0.38	0.0	0.87	0.6
2720	2730	0.0	0.0	0.34	0.0	0.0	0.35	0.71	0.0	0.92	0.23
2730	2740	0.0	0.0	0.48	0.0	0.0	0.7	0.65	0.0	0.84	0.5
2740	2750	0.0	0.0	0.55	0.0	0.01	0.69	0.58	0.0	0.87	0.3
2750	2760	0.0	0.0	0.11	0.0	0.0	0.77	0.73	0.0	0.9	0.68
2760	2770	0.0	0.0	0.53	0.0	0.0	0.57	0.7	0.0	0.83	0.53
2770	2780	0.0	0.0	0.5	0.0	0.0	0.53	0.87	0.0	0.83	0.71
2780	2790	0.0	0.0	0.36	0.0	0.0	0.67	0.87	0.0	0.83	0.83
2790	2800	0.0	0.0	0.54	0.0	0.0	0.55	0.9	0.0	0.85	0.44
2800	2810	0.0	0.0	0.59	0.0	0.0	0.66	0.77	0.0	0.41	0.75
2810	2820	0.0	0.0	0.65	0.0	0.0	0.52	0.79	0.0	0.14	0.77
2820	2830	0.0	0.0	0.04	0.0	0.0	0.46	0.77	0.0	0.31	0.9
2830	2840	0.0	0.0	0.05	0.0	0.0	0.08	0.5	0.0	0.31	0.91
2840	2850	0.0	0.0	0.0	0.0	0.0	0.21	0.73	0.0	0.41	0.74
2850	2860	0.0	0.0	0.0	0.0	0.0	0.03	0.82	0.0	0.27	0.84
2860	2870	0.0	0.0	0.0	0.0	0.0	0.05	0.79	0.0	0.03	0.89
2870	2880	0.0	0.0	0.0	0.0	0.0	0.08	0.9	0.0	0.03	0.83
2880	2890	0.0	0.0	0.0	0.0	0.0	0.07	0.87	0.0	0.14	0.8
2890	2900	0.0	0.0	0.0	0.0	0.0	0.38	0.88	0.0	0.0	0.79
2900	2910	0.0	0.0	0.0	0.0	0.0	0.63	0.74	0.0	0.0	0.82
2910	2920	0.0	0.0	0.0	0.0	0.0	0.7	0.72	0.0	0.0	0.81
2920	2930	0.0	0.0	0.0	0.0	0.0	0.52	0.8	0.0	0.0	0.77
2930	2940	0.0	0.0	0.0	0.0	0.0	0.71	0.81	0.0	0.0	0.89
2940	2950	0.0	0.0	0.0	0.0	0.0	0.65	0.91	0.0	0.0	0.67
2950	2960	0.0	0.0	0.0	0.0	0.0	0.34	0.93	0.0	0.0	0.64
2960	2970	0.0	0.0	0.0	0.0	0.0	0.62	0.83	0.0	0.0	0.86
2970	2980	0.0	0.0	0.0	0.0	0.0	0.6	0.85	0.0	0.0	0.87
2980	2990	0.0	0.0	0.0	0.0	0.0	0.6	0.88	0.0	0.0	0.82
2990	3000	0.0	0.0	0.0	0.0	0.0	0.5	0.79	0.0	0.0	0.85
3000	3010	0.0	0.0	0.0	0.0	0.0	0.73	0.75	0.0	0.0	0.84
3010	3020	0.0	0.0	0.0	0.0	0.0	0.78	0.8	0.0	0.0	0.86
3020	3030	0.0	0.0	0.0	0.0	0.0	0.87	0.83	0.0	0.0	0.8
3030	3040	0.0	0.0	0.0	0.0	0.0	0.87	0.84	0.0	0.0	0.92
3040	3050	0.0	0.0	0.0	0.0	0.0	0.95	0.87	0.0	0.0	0.51
3050	3060	0.0	0.0	0.0	0.0	0.0	0.92	0.86	0.0	0.0	0.82
3060	3070	0.0	0.0	0.0	0.0	0.0	0.89	0.81	0.0	0.0	0.73
3070	3080	0.0	0.0	0.0	0.0	0.0	0.82	0.78	0.0	0.0	0.92
3080	3090	0.0	0.0	0.0	0.0	0.0	0.93	0.84	0.0	0.0	0.87
3090	3100	0.0	0.0	0.0	0.0	0.0	0.75	0.87	0.0	0.0	0.84
3100	3110	0.0	0.0	0.0	0.0	0.0	0.84	0.88	0.0	0.0	0.87
3110	3120	0.0	0.0	0.0	0.0	0.0	0.82	0.78	0.0	0.0	0.8
3120	3130	0.0	0.0	0.0	0.0	0.0	0.87	0.91	0.0	0.0	0.74
3130	3140	0.0	0.0	0.0	0.0	0.0	0.9	0.84	0.0	0.0	0.86
3140	3150	0.0	0.0	0.0	0.0	0.0	0.92	0.91	0.01	0.0	0.91
3150	3160	0.0	0.0	0.0	0.0	0.0	0.9	0.93	0.07	0.0	0.9
3160	3170	0.0	0.0	0.0	0.0	0.0	0.87	0.85	0.07	0.0	0.84
3170	3180	0.0	0.0	0.0	0.0	0.0	0.88	0.92	0.07	0.03	0.86
3180	3190	0.0	0.0	0.0	0.0	0.0	0.87	0.89	0.39	0.24	0.91
3190	3200	0.0	0.0	0.0	0.0	0.0	0.92	0.9	0.51	0.42	0.86
3200	3210	0.0	0.0	0.0	0.0	0.0	0.85	0.89	0.16	0.32	0.76
3210	3220	0.0	0.0	0.0	0.0	0.0	0.88	0.58	0.09	0.65	0.87
3220	3230	0.0	0.0	0.0	0.0	0.0	0.84	0.63	0.37	0.58	0.81
3230	3240	0.0	0.0	0.0	0.0	0.0	0.86	0.82	0.55	0.89	0.92
3240	3250	0.0	0.0	0.0	0.0	0.0	0.89	0.84	0.48	0.88	0.9
3250	3260	0.0	0.0	0.0	0.0	0.0	0.89	0.91	0.49	0.89	0.9
3260	3270	0.0	0.0	0.0	0.0	0.0	0.89	0.81	0.76	0.84	0.82
3270	3280	0.0	0.0	0.0	0.0	0.0	0.9	0.84	0.81	0.89	0.84
3280	3290	0.0	0.0	0.0	0.0	0.0	0.87	0.78	0.63	0.84	0.78
3290	3300	0.0	0.0	0.0	0.0	0.0	0.81	0.91	0.62	0.69	0.9
3300	3310	0.25	0.0	0.0	0.0	0.01	0.92	0.86	0.84	0.91	0.87
3310	3320	0.4	0.0	0.0	0.0	0.0	0.91	0.97	0.41	0.85	0.9
3320	3330	0.38	0.0	0.0	0.0	0.0	0.88	0.9	0.77	0.9	0.87
3330	3340	0.41	0.0	0.0	0.0	0.0	0.88	0.9	0.07	0.79	0.73
3340	3350	0.39	0.0	0.0	0.0	0.0	0.86	0.81	0.0	0.88	0.79
3350	3360	0.5	0.0	0.0	0.0	0.0	0.77	0.56	0.0	0.74	0.88
3360	3370	0.38	0.0	0.12	0.0	0.0	0.87	0.28	0.0	0.88	0.86
3370	3380	0.01	0.0	0.71	0.0	0.0	0.82	0.53	0.0	0.96	0.85
3380	3390	0.12	0.0	0.73	0.0	0.0	0.89	0.59	0.0	0.86	0.79
3390	3400	0.0	0.0	0.86	0.0	0.0	0.92	0.69	0.0	0.05	0.83
3400	3410	0.02	0.0	0.89	0.0	0.0	0.79	0.61	0.0	0.85	0.76
3410	3420	0.14	0.0	0.89	0.0	0.41	0.62	0.66	0.0	0.91	0.84
3420	3430	0.14	0.0	0.8	0.0	0.88	0.61	0.79	0.0	0.96	0.86
3430	3440	0.05	0.0	0.93	0.0	0.87	0.64	0.86	0.0	0.92	0.8
3440	3450	0.02	0.0	0.9	0.0	0.81	0.72	0.85	0.0	0.84	0.85
3450	3460	0.0	0.0	0.84	0.0	0.88	0.74	0.83	0.0	0.83	0.9
3460	3470	0.0	0.0	0.88	0.0	0.9	0.78	0.86	0.0	0.72	0.89
3470	3480	0.0	0.0	0.89	0.0	0.94	0.67	0.87	0.0	0.6	0.88
3480	3490	0.0	0.0	0.83	0.0	0.81	0.76	0.83	0.0	0.6	0.82
3490	3500	0.0	0.0	0.89	0.0	0.74	0.67	0.86	0.0	0.66	0.85
3500	3510	0.0	0.0	0.9	0.0	0.66	0.72	0.87	0.0	0.59	0.9
3510	3520	0.0	0.0	0.9	0.0	0.75	0.71	0.9	0.0	0.61	0.85
3520	3530	0.0	0.0	0.91	0.0	0.71	0.64	0.7	0.0	0.47	0.9
3530	3540	0.0	0.0	0.93	0.0	0.23	0.68	0.6	0.0	0.63	0.89
3540	3550	0.0	0.0	0.92	0.0	0.21	0.68	0.94	0.0	0.64	0.75
3550	3560	0.0	0.0	0.89	0.0	0.14	0.73	0.9	0.0	0.49	0.38
3560	3570	0.0	0.0	0.75	0.0	0.2	0.53	0.93	0.0	0.52	0.1
3570	3580	0.0	0.0	0.88	0.0	0.22	0.02	0.83	0.0	0.6	0.74
3580	3590	0.0	0.0	0.88	0.0	0.47	0.11	0.93	0.0	0.75	0.73
3590	3600	0.0	0.0	0.88	0.0	0.36	0.18	0.9	0.0	0.52	0.88
3600	3610	0.0	0.0	0.77	0.0	0.29	0.11	0.85	0.0	0.62	0.61
3610	3620	0.0	0.0	0.73	0.0	0.03	0.76	0.48	0.0	0.77	0.75
3620	3630	0.0	0.0	0.89	0.0	0.15	0.63	0.81	0.0	0.85	0.84
3630	3640	0.0	0.0	0.89	0.0	0.4	0.55	0.87	0.0	0.79	0.72
3640	3650	0.0	0.0	0.82	0.0	0.23	0.63	0.79	0.0	0.79	0.6
3650	3660	0.0	0.0	0.78	0.0	0.35	0.49	0.74	0.0	0.68	0.9
3660	3670	0.0	0.0	0.66	0.0	0.04	0.3	0.84	0.0	0.87	0.78
3670	3680	0.0	0.0	0.8	0.0	0.09	0.72	0.77	0.0	0.86	0.8
3680	3690	0.0	0.0	0.73	0.0	0.41	0.96	0.7	0.0	0.85	0.84
3690	3700	0.0	0.0	0.69	0.0	0.26	0.92	0.64	0.0	0.88	0.89
3700	3710	0.0	0.0	0.79	0.0	0.02	0.85	0.67	0.0	0.87	0.92
3710	3720	0.0	0.0	0.58	0.0	0.17	0.87	0.61	0.0	0.84	0.92
3720	3730	0.0	0.3	0.62	0.0	0.48	0.83	0.52	0.0	0.87	0.92
3730	3740	0.0	0.21	0.53	0.0	0.8	0.84	0.78	0.0	0.88	0.77
3740	3750	0.0	0.34	0.85	0.0	0.79	0.88	0.89	0.0	0.89	0.69
3750	3760	0.0	0.35	0.84	0.0	0.6	0.9	0.7	0.0	0.78	0.81
3760	3770	0.0	0.41	0.84	0.0	0.77	0.91	0.76	0.0	0.48	0.71
3770	3780	0.0	0.17	0.81	0.0	0.73	0.83	0.87	0.0	0.67	0.58
3780	3790	0.0	0.38	0.76	0.0	0.61	0.9	0.86	0.0	0.71	0.61
3790	3800	0.0	0.39	0.47	0.0	0.67	0.62	0.94	0.0	0.48	0.26
3800	3810	0.0	0.47	0.75	0.0	0.76	0.49	0.84	0.0	0.57	0.74
3810	3820	0.0	0.45	0.9	0.0	0.8	0.4	0.64	0.0	0.29	0.82
3820	3830	0.0	0.21	0.78	0.0	0.79	0.71	0.69	0.0	0.56	0.88
3830	3840	0.0	0.28	0.84	0.0	0.78	0.5	0.69	0.0	0.49	0.89
3840	3850	0.0	0.39	0.93	0.0	0.84	0.74	0.63	0.0	0.01	0.9
3850	3860	0.0	0.0	0.88	0.0	0.79	0.86	0.68	0.0	0.03	0.88
3860	3870	0.0	0.0	0.89	0.0	0.73	0.61	0.59	0.0	0.3	0.92
3870	3880	0.0	0.0	0.89	0.0	0.79	0.04	0.54	0.0	0.04	0.84
3880	3890	0.0	0.0	0.88	0.0	0.84	0.61	0.08	0.0	0.1	0.86
3890	3900	0.0	0.0	0.72	0.0	0.79	0.39	0.16	0.0	0.05	0.9
3900	3910	0.0	0.0	0.47	0.0	0.85	0.61	0.02	0.0	0.17	0.41
3910	3920	0.0	0.0	0.71	0.0	0.87	0.53	0.0	0.0	0.24	0.6
3920	3930	0.0	0.0	0.57	0.0	0.85	0.64	0.0	0.0	0.3	0.86
3930	3940	0.0	0.0	0.66	0.0	0.82	0.84	0.01	0.0	0.89	0.94
3940	3950	0.0	0.0	0.67	0.0	0.82	0.87	0.0	0.0	0.93	0.89
3950	3960	0.0	0.0	0.5	0.0	0.64	0.88	0.0	0.0	0.86	0.84
3960	3970	0.0	0.0	0.57	0.0	0.85	0.87	0.11	0.0	0.8	0.86
3970	3980	0.0	0.0	0.6	0.0	0.77	0.84	0.06	0.0	0.87	0.84
3980	3990	0.0	0.0	0.55	0.0	0.74	0.71	0.18	0.0	0.8	0.88
3990	4000	0.0	0.0	0.56	0.0	0.85	0.75	0.18	0.0	0.9	0.84
4000	4010	0.0	0.0	0.59	0.0	0.61	0.89	0.15	0.0	0.86	0.82
4010	4020	0.0	0.0	0.44	0.0	0.74	0.94	0.06	0.0	0.95	0.88
4020	4030	0.0	0.0	0.22	0.0	0.87	0.93	0.1	0.0	0.87	0.93
4030	4040	0.0	0.0	0.0	0.0	0.68	0.83	0.5	0.0	0.78	0.84
4040	4050	0.0	0.0	0.0	0.0	0.81	0.91	0.61	0.0	0.89	0.83
4050	4060	0.0	0.0	0.0	0.0	0.9	0.89	0.71	0.0	0.53	0.72
4060	4070	0.0	0.0	0.0	0.0	0.86	0.8	0.63	0.0	0.37	0.88
4070	4080	0.0	0.0	0.0	0.0	0.84	0.86	0.69	0.0	0.17	0.88
4080	4090	0.0	0.0	0.0	0.0	0.7	0.78	0.74	0.0	0.66	0.86
4090	4100	0.0	0.0	0.0	0.0	0.58	0.78	0.72	0.0	0.7	0.9
4100	4110	0.0	0.0	0.0	0.0	0.9	0.86	0.65	0.0	0.66	0.88
4110	4120	0.0	0.0	0.0	0.0	0.85	0.89	0.52	0.0	0.57	0.83
4120	4130	0.0	0.0	0.0	0.0	0.83	0.71	0.57	0.0	0.71	0.85
4130	4140	0.0	0.0	0.0	0.0	0.77	0.7	0.65	0.0	0.8	0.88
4140	4150	0.0	0.0	0.0	0.0	0.83	0.72	0.56	0.0	0.88	0.86
4150	4160	0.0	0.0	0.0	0.0	0.88	0.84	0.59	0.0	0.91	0.84
4160	4170	0.0	0.0	0.3	0.0	0.87	0.66	0.7	0.0	0.87	0.87
4170	4180	0.0	0.0	0.33	0.0	0.84	0.63	0.22	0.0	0.88	0.83
4180	4190	0.0	0.0	0.16	0.0	0.93	0.69	0.11	0.0	0.88	0.89
4190	4200	0.0	0.0	0.14	0.0	0.81	0.78	0.07	0.0	0.91	0.85
4200	4210	0.0	0.0	0.1	0.0	0.89	0.68	0.03	0.0	0.85	0.73
4210	4220	0.0	0.0	0.14	0.0	0.92	0.83	0.01	0.0	0.95	0.9
4220	4230	0.0	0.0	0.37	0.0	0.96	0.76	0.02	0.0	0.9	0.89
4230	4240	0.0	0.0	0.34	0.0	0.82	0.73	0.0	0.0	0.89	0.86
4240	4250	0.0	0.0	0.37	0.0	0.53	0.68	0.0	0.0	0.9	0.89
4250	4260	0.0	0.0	0.14	0.0	0.88	0.79	0.0	0.0	0.88	0.89
4260	4270	0.0	0.0	0.46	0.0	0.85	0.81	0.0	0.0	0.9	0.85
4270	4280	0.0	0.0	0.22	0.0	0.78	0.84	0.0	0.0	0.84	0.89
4280	4290	0.0	0.0	0.33	0.0	0.89	0.88	0.0	0.0	0.89	0.87
4290	4300	0.0	0.0	0.29	0.0	0.83	0.83	0.0	0.0	0.9	0.88
4300	4310	0.0	0.0	0.11	0.0	0.86	0.75	0.0	0.0	0.86	0.9
4310	4320	0.0	0.0	0.0	0.0	0.89	0.8	0.0	0.0	0.93	0.9
4320	4330	0.0	0.0	0.0	0.0	0.86	0.85	0.02	0.0	0.87	0.89
4330	4340	0.0	0.0	0.0	0.0	0.78	0.85	0.37	0.0	0.81	0.88
4340	4350	0.0	0.0	0.0	0.0	0.65	0.82	0.1	0.0	0.85	0.86
4350	4360	0.0	0.0	0.0	0.0	0.86	0.92	0.29	0.0	0.91	0.92
4360	4370	0.0	0.0	0.0	0.0	0.86	0.9	0.15	0.0	0.73	0.7
4370	4380	0.0	0.0	0.0	0.0	0.81	0.92	0.0	0.0	0.79	0.61
4380	4390	0.0	0.0	0.0	0.0	0.82	0.94	0.0	0.0	0.64	0.68
4390	4400	0.0	0.0	0.0	0.0	0.9	0.89	0.0	0.0	0.47	0.52
4400	4410	0.0	0.0	0.0	0.0	0.83	0.84	0.0	0.0	0.84	0.69
4410	4420	0.0	0.0	0.0	0.0	0.84	0.91	0.0	0.0	0.74	0.75
4420	4430	0.0	0.0	0.0	0.0	0.58	0.91	0.0	0.0	0.9	0.82
4430	4440	0.0	0.0	0.0	0.0	0.54	0.86	0.01	0.0	0.81	0.84
4440	4450	0.0	0.0	0.0	0.0	0.15	0.86	0.0	0.0	0.89	0.93
4450	4460	0.0	0.0	0.0	0.0	0.59	0.82	0.01	0.0	0.84	0.91
4460	4470	0.0	0.0	0.0	0.0	0.68	0.84	0.0	0.0	0.86	0.87
4470	4480	0.0	0.0	0.0	0.0	0.65	0.89	0.02	0.0	0.87	0.75
4480	4490	0.0	0.0	0.0	0.0	0.46	0.85	0.0	0.0	0.89	0.48
4490	4500	0.0	0.0	0.0	0.0	0.45	0.87	0.0	0.0	0.83	0.56
4500	4510	0.0	0.0	0.0	0.0	0.7	0.9	0.0	0.0	0.78	0.62
4510	4520	0.0	0.0	0.0	0.0	0.68	0.91	0.0	0.0	0.85	0.61
4520	4530	0.0	0.0	0.0	0.0	0.92	0.78	0.0	0.0	0.87	0.76
4530	4540	0.0	0.0	0.0	0.0	0.87	0.8	0.0	0.0	0.9	0.8
4540	4550	0.0	0.0	0.0	0.0	0.83	0.65	0.0	0.0	0.89	0.86
4550	4560	0.0	0.0	0.0	0.0	0.86	0.59	0.0	0.0	0.93	0.57
4560	4570	0.0	0.0	0.0	0.0	0.69	0.66	0.39	0.0	0.83	0.9
4570	4580	0.0	0.0	0.0	0.0	0.78	0.78	0.45	0.0	0.88	0.56
4580	4590	0.0	0.0	0.0	0.0	0.7	0.62	0.26	0.0	0.91	0.74
4590	4600	0.0	0.0	0.0	0.0	0.84	0.7	0.44	0.0	0.9	0.65
4600	4610	0.0	0.0	0.0	0.0	0.6	0.54	0.11	0.12	0.84	0.81
4610	4620	0.0	0.0	0.0	0.0	0.85	0.58	0.0	0.29	0.89	0.63
4620	4630	0.0	0.0	0.0	0.0	0.91	0.64	0.0	0.2	0.82	0.59
4630	4640	0.0	0.0	0.0	0.0	0.86	0.63	0.0	0.16	0.86	0.75
4640	4650	0.0	0.0	0.0	0.0	0.89	0.61	0.0	0.14	0.83	0.43
4650	4660	0.0	0.0	0.0	0.0	0.85	0.44	0.0	0.15	0.83	0.5
4660	4670	0.0	0.0	0.0	0.0	0.85	0.6	0.0	0.08	0.85	0.2
4670	4680	0.0	0.0	0.0	0.0	0.91	0.64	0.0	0.15	0.83	0.42
4680	4690	0.0	0.0	0.0	0.0	0.86	0.37	0.0	0.15	0.81	0.54
4690	4700	0.0	0.0	0.0	0.0	0.73	0.73	0.22	0.03	0.89	0.55
4700	4710	0.0	0.0	0.0	0.0	0.8	0.89	0.6	0.62	0.89	0.65
4710	4720	0.0	0.0	0.0	0.0	0.87	0.9	0.68	0.37	0.89	0.59
4720	4730	0.0	0.0	0.0	0.0	0.85	0.88	0.81	0.7	0.86	0.59
4730	4740	0.0	0.0	0.0	0.0	0.83	0.78	0.9	0.75	0.86	0.48
4740	4750	0.0	0.0	0.04	0.0	0.75	0.62	0.85	0.63	0.82	0.07
4750	4760	0.0	0.0	0.5	0.0	0.81	0.65	0.88	0.4	0.87	0.02
4760	4770	0.0	0.0	0.58	0.0	0.82	0.89	0.87	0.78	0.87	0.19
4770	4780	0.0	0.0	0.04	0.0	0.88	0.91	0.87	0.74	0.89	0.41
4780	4790	0.0	0.0	0.14	0.0	0.86	0.86	0.82	0.85	0.73	0.37
4790	4800	0.0	0.0	0.44	0.0	0.88	0.81	0.9	0.72	0.84	0.5
4800	4810	0.0	0.0	0.57	0.0	0.87	0.89	0.61	0.82	0.85	0.48
4810	4820	0.0	0.0	0.15	0.0	0.92	0.77	0.84	0.9	0.83	0.67
4820	4830	0.0	0.0	0.06	0.0	0.84	0.83	0.87	0.85	0.7	0.87
4830	4840	0.0	0.0	0.1	0.0	0.88	0.87	0.84	0.84	0.6	0.52
4840	4850	0.0	0.0	0.23	0.0	0.91	0.84	0.85	0.84	0.45	0.68
4850	4860	0.0	0.0	0.25	0.0	0.92	0.89	0.84	0.85	0.71	0.76
4860	4870	0.0	0.0	0.41	0.0	0.86	0.89	0.81	0.88	0.6	0.91
4870	4880	0.0	0.0	0.31	0.0	0.67	0.87	0.91	0.82	0.52	0.87
4880	4890	0.0	0.0	0.46	0.0	0.53	0.75	0.9	0.91	0.46	0.82
4890	4900	0.0	0.0	0.19	0.0	0.81	0.78	0.86	0.8	0.61	0.84
4900	4910	0.0	0.0	0.41	0.0	0.94	0.86	0.83	0.8	0.61	0.7
4910	4920	0.0	0.0	0.31	0.0	0.87	0.93	0.87	0.79	0.64	0.67
4920	4930	0.0	0.0	0.04	0.0	0.79	0.9	0.9	0.83	0.69	0.72
4930	4940	0.0	0.0	0.05	0.0	0.82	0.92	0.8	0.74	0.63	0.9
4940	4950	0.0	0.0	0.0	0.0	0.87	0.84	0.83	0.86	0.62	0.88
4950	4960	0.0	0.0	0.0	0.0	0.89	0.84	0.87	0.78	0.93	0.82
4960	4970	0.0	0.0	0.0	0.0	0.9	0.87	0.9	0.92	0.46	0.92
4970	4980	0.0	0.0	0.0	0.0	0.9	0.96	0.87	0.88	0.65	0.89
4980	4990	0.0	0.0	0.01	0.0	0.86	0.87	0.91	0.51	0.64	0.8
4990	5000	0.0	0.0	0.26	0.0	0.9	0.86	0.91	0.36	0.56	0.93
