## Supplementary Data 1 for "GPU handling of OPC water in GROMACS: validation by protein folding and a 1.6-fold speed-up": Fig2_TableS2_folding.csv

build	replica	duration_us	native_percent	entry_ns	selected100_ns_start	selected100_percent
Reference	r1	5	29.327413451730965	251.32	644.9	88.34
Reference	r2	5	0.8779824403511929
Reference	r3	5	34.621307573848526	846.9	3459.6	88.16000000000001
Reference	r4	5	0.0
Reference	r5	5	23.013539729205416	3416.33	4764.1	88.03999999999999
Optimized	r1	5	51.434971300573984	1408.02	4348.5	88.11
Optimized	r2	5	29.043419131617366	2616.23	3096.0	87.41
Optimized	r3	5	6.4358712825743485	3261.29	4794.3	86.28
Optimized	r4	5	54.06691866162677	316.88	4174.0	88.77000000000001
Optimized	r5	5	35.243295134097316	2772.35	4235.9	88.61
