## Supplementary Data 1 for "GPU handling of OPC water in GROMACS: validation by protein folding and a 1.6-fold speed-up": Fig3_structures.csv

build	replica	time_ns	ca_rmsd_nm	file
Reference	r1	3447.6	0.21028228104114532	Fig3_structures/reference-r1.pdb
Reference	r3	4999.7	0.17706292867660522	Fig3_structures/reference-r3.pdb
Reference	r5	5000.0	0.08479858189821243	Fig3_structures/reference-r5.pdb
Optimized	r1	5000.0	0.07761368155479431	Fig3_structures/optimized-r1.pdb
Optimized	r2	5000.0	0.09176622331142426	Fig3_structures/optimized-r2.pdb
Optimized	r3	4996.0	0.18234646320343018	Fig3_structures/optimized-r3.pdb
Optimized	r4	5000.0	0.09472807496786118	Fig3_structures/optimized-r4.pdb
Optimized	r5	5000.0	0.07149811089038849	Fig3_structures/optimized-r5.pdb
