## Supplementary Data 1 for "GPU handling of OPC water in GROMACS: validation by protein folding and a 1.6-fold speed-up": Fig3B_native_state_distributions.csv

quantity	bin_left	bin_right	Reference_fraction	Optimized_fraction
ca_rmsd_nm	0.0	0.005	0.0	0.0
ca_rmsd_nm	0.005	0.01	0.0	0.0
ca_rmsd_nm	0.01	0.015	0.0	0.0
ca_rmsd_nm	0.015	0.02	0.0	0.0
ca_rmsd_nm	0.02	0.025	0.0	0.0
ca_rmsd_nm	0.025	0.03	0.0	0.0
ca_rmsd_nm	0.03	0.035	0.0	0.0
ca_rmsd_nm	0.035	0.04	2.2998022170093373e-05	0.0
ca_rmsd_nm	0.04	0.045	0.00018398417736074699	0.00020428081803118686
ca_rmsd_nm	0.045	0.05	0.00204682397313831	0.0021903443266677257
ca_rmsd_nm	0.05	0.055	0.009498183156248563	0.009782781396826838
ca_rmsd_nm	0.055	0.06	0.028126581114024194	0.028837642145402548
ca_rmsd_nm	0.06	0.065	0.057380065314382965	0.06179494745443403
ca_rmsd_nm	0.065	0.07	0.08730049215767444	0.08878271330322082
ca_rmsd_nm	0.07	0.075	0.10160526194747252	0.10243548130830515
ca_rmsd_nm	0.075	0.08	0.0923140609907548	0.09838391175068661
ca_rmsd_nm	0.08	0.085	0.08134400441562026	0.08355085457475543
ca_rmsd_nm	0.085	0.09	0.06586633549514742	0.06908096329754636
ca_rmsd_nm	0.09	0.095	0.052803458902534385	0.05585945479719454
ca_rmsd_nm	0.095	0.1	0.04010855066464284	0.04732505617722496
ca_rmsd_nm	0.1	0.105	0.03300216181408399	0.03840479378986313
ca_rmsd_nm	0.105	0.11	0.027804608803642886	0.0337857775154913
ca_rmsd_nm	0.11	0.115	0.025205832298422336	0.030120071725265
ca_rmsd_nm	0.115	0.12	0.021434156662527022	0.027339582813173842
ca_rmsd_nm	0.12	0.125	0.01895037026815694	0.02360578341693715
ca_rmsd_nm	0.125	0.13	0.01671956211765788	0.019213745829266632
ca_rmsd_nm	0.13	0.135	0.013545835058184996	0.015400503892684476
ca_rmsd_nm	0.135	0.14	0.011820983395427993	0.012744853258279048
ca_rmsd_nm	0.14	0.145	0.00961317326709903	0.01072474294663731
ca_rmsd_nm	0.145	0.15	0.009038222712846695	0.009476360169780058
ca_rmsd_nm	0.15	0.155	0.009682167333609309	0.010963070567673695
ca_rmsd_nm	0.155	0.16	0.013821811324226116	0.014276959393512948
ca_rmsd_nm	0.16	0.165	0.01888137620164666	0.0176589418253626
ca_rmsd_nm	0.165	0.17	0.020514235775723286	0.017170937648954762
ca_rmsd_nm	0.17	0.17500000000000002	0.022515063704521412	0.01592255487209751
ca_rmsd_nm	0.17500000000000002	0.18	0.021181178418655997	0.013573325464738861
ca_rmsd_nm	0.18	0.185	0.018030449381353203	0.010531811062941189
ca_rmsd_nm	0.185	0.19	0.014741732211029852	0.008205279524252672
ca_rmsd_nm	0.19	0.195	0.010556092176072857	0.005719862904873233
ca_rmsd_nm	0.195	0.2	0.008532266225104642	0.004165058900969199
ca_rmsd_nm	0.2	0.20500000000000002	0.006232464008095304	0.0028712803867716823
ca_rmsd_nm	0.20500000000000002	0.21	0.003932661791085966	0.0018952720339560115
ca_rmsd_nm	0.21	0.215	0.0028057587047513916	0.0013845699888780443
ca_rmsd_nm	0.215	0.22	0.002092820017478497	0.0011689402365117915
ca_rmsd_nm	0.22	0.225	0.0025067844165401775	0.0009533104841455387
ca_rmsd_nm	0.225	0.23	0.003081734970792512	0.001078148761831264
ca_rmsd_nm	0.23	0.23500000000000001	0.0033577112368336323	0.0008738679438000772
ca_rmsd_nm	0.23500000000000001	0.24	0.004001655857596246	0.0010100551558208685
ca_rmsd_nm	0.24	0.245	0.0043696242123177405	0.0008057743377896815
ca_rmsd_nm	0.245	0.25	0.0034267053033439124	0.00072633179744422
native_contact_fraction	0.7631578947368421	0.8157894736842105	0.2022676049859712	0.21250879542410966
native_contact_fraction	0.8157894736842105	0.868421052631579	0.26307437560369806	0.27692534670994395
native_contact_fraction	0.868421052631579	0.9210526315789473	0.28368060346810176	0.2764713893365413
native_contact_fraction	0.9210526315789473	0.9736842105263158	0.2380295294604664	0.22258664911364823
native_contact_fraction	0.9736842105263158	1.0263157894736843	0.012947886481762568	0.01150781941575686
trp6_pro12_nm	0.2975	0.3025	0.0	0.0
trp6_pro12_nm	0.3025	0.3075	2.2998022170093373e-05	0.0
trp6_pro12_nm	0.3075	0.3125	4.5996044340186746e-05	0.00011348934335065937
trp6_pro12_nm	0.3125	0.3175	0.0005059564877420542	0.0003972127017273078
trp6_pro12_nm	0.3175	0.3225	0.0018168437514373764	0.0015094082665637696
trp6_pro12_nm	0.3225	0.3275	0.004806586633549515	0.00514106725378487
trp6_pro12_nm	0.3275	0.3325	0.010832068442113978	0.010543159997276256
trp6_pro12_nm	0.3325	0.33749999999999997	0.019456326755898992	0.020768549833170665
trp6_pro12_nm	0.33749999999999997	0.34249999999999997	0.03274918357021296	0.03248065006695871
trp6_pro12_nm	0.34249999999999997	0.3475	0.0482268524906858	0.048289715595705565
trp6_pro12_nm	0.3475	0.3525	0.06513039878570442	0.06295253875661075
trp6_pro12_nm	0.3525	0.3575	0.07453658985327262	0.07550446013119368
trp6_pro12_nm	0.3575	0.3625	0.08449473345292305	0.0848900288262932
trp6_pro12_nm	0.3625	0.3675	0.08874936755439032	0.08725060716798692
trp6_pro12_nm	0.3675	0.3725	0.08870337151005013	0.08771591347572463
trp6_pro12_nm	0.3725	0.3775	0.08380479278782024	0.07985110198152394
trp6_pro12_nm	0.3775	0.3825	0.07570948898394739	0.07596976643893139
trp6_pro12_nm	0.3825	0.38749999999999996	0.06846511200036796	0.06778718478334884
trp6_pro12_nm	0.38749999999999996	0.39249999999999996	0.060599788418196035	0.06115940713167033
trp6_pro12_nm	0.39249999999999996	0.39749999999999996	0.050089692286463365	0.05286333613273714
trp6_pro12_nm	0.39749999999999996	0.40249999999999997	0.04135044386182788	0.0431146015389155
trp6_pro12_nm	0.40249999999999997	0.4075	0.03527896600892323	0.035578909140431714
trp6_pro12_nm	0.4075	0.4125	0.028678533646106435	0.03014276959393513
trp6_pro12_nm	0.4125	0.4175	0.023434984591325148	0.02391220464398393
trp6_pro12_nm	0.4175	0.4225	0.012510924060530794	0.012063917198175091
trp6_pro12_nm	0.4225	0.4275	0.0	0.0
trp6_pro18_nm	0.2975	0.3025	0.0	0.0
trp6_pro18_nm	0.3025	0.3075	0.0	0.0
trp6_pro18_nm	0.3075	0.3125	0.00022998022170093372	5.6744671675329685e-05
trp6_pro18_nm	0.3125	0.3175	0.00048295846557196083	0.00017023401502598906
trp6_pro18_nm	0.3175	0.3225	0.0017018536405869096	0.0008852168781351431
trp6_pro18_nm	0.3225	0.3275	0.003771675635895313	0.0026896974374106273
trp6_pro18_nm	0.3275	0.3325	0.009429189089738282	0.007297364777447398
trp6_pro18_nm	0.3325	0.33749999999999997	0.018513407846925165	0.014413146605533741
trp6_pro18_nm	0.33749999999999997	0.34249999999999997	0.034704015454670896	0.029813650498218217
trp6_pro18_nm	0.34249999999999997	0.3475	0.05496527298652316	0.05095671516444606
trp6_pro18_nm	0.3475	0.3525	0.07628443953819972	0.07497106021744558
trp6_pro18_nm	0.3525	0.3575	0.09882250126489121	0.09825907347300089
trp6_pro18_nm	0.3575	0.3625	0.10694080309093418	0.10949451846471617
trp6_pro18_nm	0.3625	0.3675	0.11423117611885378	0.11454479424382051
trp6_pro18_nm	0.3675	0.3725	0.10241019272342579	0.10902921215697846
trp6_pro18_nm	0.3725	0.3775	0.09254404121245573	0.09662482692875139
trp6_pro18_nm	0.3775	0.3825	0.07366266501080906	0.07808066822525365
trp6_pro18_nm	0.3825	0.38749999999999996	0.06218665194793248	0.06148852622738725
trp6_pro18_nm	0.38749999999999996	0.39249999999999996	0.04528310565291385	0.04636039675874436
trp6_pro18_nm	0.39249999999999996	0.39749999999999996	0.03256519939285221	0.03477313480264203
trp6_pro18_nm	0.39749999999999996	0.40249999999999997	0.024860861965870937	0.024944957668474932
trp6_pro18_nm	0.40249999999999997	0.4075	0.018858378179476564	0.017817826906053522
trp6_pro18_nm	0.4075	0.4125	0.013154868681293409	0.013096670222666092
trp6_pro18_nm	0.4125	0.4175	0.009567177222758842	0.009657943119141112
trp6_pro18_nm	0.4175	0.4225	0.004829584655719608	0.0045736205370315725
trp6_pro18_nm	0.4225	0.4275	0.0	0.0
