## Supplementary Data 1 for "GPU handling of OPC water in GROMACS: validation by protein folding and a 1.6-fold speed-up": Fig3B_Table1_native_state_runs.csv

build	replica	native_frames	ca_rmsd_nm	native_contact_fraction	trp6_pro12_nm	trp6_pro18_nm	helical_residues_2_8
Reference	r1	14664	0.09617884984315332	0.8827920842553193	0.3727312465902891	0.3682138570649209	6.792075831969449
Reference	r3	17311	0.11604592362659583	0.8644518669551154	0.37209878112183	0.36796557102420424	6.720293455028594
Reference	r5	11507	0.10109651173198923	0.8752338368610412	0.3732181280959416	0.3680327626662032	6.777787433735987
Optimized	r1	25718	0.10004959823469942	0.8684824446418852	0.3729578505327008	0.36905249241776195	6.7051092619954895
Optimized	r2	14522	0.10408520526786944	0.8677179425409723	0.3726439195703071	0.3692669053849332	6.707753752926594
Optimized	r3	3218	0.10719740997513985	0.855860125997514	0.3715052827843381	0.3687855811062772	6.767868241143567
Optimized	r4	27034	0.0971997323481542	0.8734400709824668	0.3725923651697862	0.3686785529333432	6.801139306059037
Optimized	r5	17622	0.0952586129667461	0.8749947707797072	0.37325683804335497	0.3679869481330156	6.794631710362047
