## Supplementary Data 1 for "GPU handling of OPC water in GROMACS: validation by protein folding and a 1.6-fold speed-up": Fig4_GLP1R_block_means.csv

quantity	build	block	value
waters bridging GLP-1 His7-Asp15 and receptor	reference	1	3.685
waters bridging GLP-1 His7-Asp15 and receptor	reference	2	5.265
waters bridging GLP-1 His7-Asp15 and receptor	reference	3	5.8
waters bridging GLP-1 His7-Asp15 and receptor	reference	4	6.75
waters bridging GLP-1 His7-Asp15 and receptor	optimized	1	3.59
waters bridging GLP-1 His7-Asp15 and receptor	optimized	2	4.22
waters bridging GLP-1 His7-Asp15 and receptor	optimized	3	4.27
waters bridging GLP-1 His7-Asp15 and receptor	optimized	4	3.825
waters in first shell of GLP-1 His7-Asp15	reference	1	7.895
waters in first shell of GLP-1 His7-Asp15	reference	2	8.72
waters in first shell of GLP-1 His7-Asp15	reference	3	8.295
waters in first shell of GLP-1 His7-Asp15	reference	4	9.305
waters in first shell of GLP-1 His7-Asp15	optimized	1	7.935
waters in first shell of GLP-1 His7-Asp15	optimized	2	9.05
waters in first shell of GLP-1 His7-Asp15	optimized	3	8.74
waters in first shell of GLP-1 His7-Asp15	optimized	4	7.49
sum of first-shell waters over protein residues	reference	1	875.085
sum of first-shell waters over protein residues	reference	2	895.63
sum of first-shell waters over protein residues	reference	3	911.035
sum of first-shell waters over protein residues	reference	4	904.325
sum of first-shell waters over protein residues	optimized	1	868.52
sum of first-shell waters over protein residues	optimized	2	897.455
sum of first-shell waters over protein residues	optimized	3	908.215
sum of first-shell waters over protein residues	optimized	4	913.38
