## Supplementary Data 1 for "GPU handling of OPC water in GROMACS: validation by protein folding and a 1.6-fold speed-up": Fig4A_Table2_bulk_water_blocks.csv

setup	block	density_kg_m3	diffusion_1e-5_cm2_s	dielectric_constant	gOO_first_peak	gOO_second_peak
TIP3P	1	985.991	5.7838	95.4771	2.704528	1.006909
TIP3P	2	986.049	5.7545	102.181	2.703878	1.009609
TIP3P	3	986.04	5.7583	102.552	2.699588	1.01359
TIP3P	4	985.977	5.7919	98.1744	2.716439	1.007255
TIP3P	5	985.922	5.7254	96.9142	2.700261	1.009122
OPC Optimized	1	997.134	2.2484	75.4757	3.212717	1.105287
OPC Optimized	2	997.139	2.2498	79.3092	3.229824	1.103661
OPC Optimized	3	997.002	2.2591	78.3909	3.218164	1.104276
OPC Optimized	4	997.099	2.2704	76.5685	3.221979	1.106863
OPC Optimized	5	996.983	2.2609	71.148	3.231843	1.104813
OPC Reference	1	997.217	2.2407	71.1155	3.226862	1.103266
OPC Reference	2	997.156	2.275	77.1899	3.227086	1.106321
OPC Reference	3	997.055	2.2835	80.2254	3.225948	1.105048
OPC Reference	4	997.081	2.2868	70.849	3.213867	1.105981
OPC Reference	5	997.165	2.3174	75.1099	3.22395	1.104842
