## Supplementary Data 1 for "GPU handling of OPC water in GROMACS: validation by protein folding and a 1.6-fold speed-up": Fig4B_GLP1R_residue_hydration.csv

chain	name	resSeq	hydration_reference	hydration_optimized	bridge_occupancy_reference	bridge_occupancy_optimized
GLP-1	NHID	7	0.32375	0.70375	0.0	0.0
GLP-1	ALA	8	0.0	0.0	0.0	0.0
GLP-1	GLU	9	0.165	0.0	0.0	0.0
GLP-1	GLY	10	1.5375	1.12125	0.0	0.0
GLP-1	THR	11	0.45125	0.3775	0.0	0.0
GLP-1	PHE	12	0.11875	0.16	0.0	0.0
GLP-1	THR	13	0.5325	0.20875	0.0	0.0
GLP-1	SER	14	2.6875	2.3975	0.0	0.0
GLP-1	ASP	15	4.69875	4.96375	0.0	0.0
GLP-1	VAL	16	0.01125	0.00125	0.0	0.0
GLP-1	SER	17	0.0	0.0	0.0	0.0
GLP-1	SER	18	2.64125	2.71125	0.0	0.0
GLP-1	TYR	19	3.05625	2.89375	0.0	0.0
GLP-1	LEU	20	0.90375	0.90875	0.0	0.0
GLP-1	GLU	21	3.31875	3.745	0.0	0.0
GLP-1	GLY	22	1.51875	1.41875	0.0	0.0
GLP-1	GLN	23	4.96375	4.60375	0.0	0.0
GLP-1	ALA	24	0.56	0.53	0.0	0.0
GLP-1	ALA	25	0.0	0.00875	0.0	0.0
GLP-1	LYS	26	5.21125	5.4125	0.0	0.0
GLP-1	GLU	27	6.28875	6.26	0.0	0.0
GLP-1	PHE	28	0.0	0.0	0.0	0.0
GLP-1	ILE	29	0.00625	0.0075	0.0	0.0
GLP-1	ALA	30	1.05875	0.70625	0.0	0.0
GLP-1	TRP	31	2.4525	2.63125	0.0	0.0
GLP-1	LEU	32	0.99875	1.0	0.0	0.0
GLP-1	VAL	33	2.26625	2.21375	0.0	0.0
GLP-1	LYS	34	7.16625	7.38875	0.0	0.0
GLP-1	GLY	35	2.7175	2.795	0.0	0.0
GLP-1	CARG	36	11.41375	11.4475	0.0	0.0
GLP-1R	NTHR	29	8.44875	8.1675	0.015	0.00625
GLP-1R	VAL	30	2.43625	2.55375	0.0	0.0
GLP-1R	SER	31	2.57	3.15125	0.0	0.0
GLP-1R	LEU	32	0.4575	0.44	0.0	0.0
GLP-1R	TRP	33	2.965	2.69875	0.0	0.0
GLP-1R	GLU	34	5.48125	5.74375	0.0	0.0
GLP-1R	THR	35	0.90875	1.22875	0.0	0.0
GLP-1R	VAL	36	0.0	0.00125	0.0	0.0
GLP-1R	GLN	37	4.55125	4.25125	0.0	0.0
GLP-1R	LYS	38	4.40375	4.33375	0.0	0.0
GLP-1R	TRP	39	0.00125	0.00125	0.0	0.0
GLP-1R	ARG	40	6.215	5.85375	0.0	0.0
GLP-1R	GLU	41	3.86375	4.38125	0.0	0.0
GLP-1R	TYR	42	1.81	1.7875	0.0	0.0
GLP-1R	ARG	43	5.89875	5.39875	0.0	0.0
GLP-1R	ARG	44	5.98875	6.2375	0.0	0.0
GLP-1R	GLN	45	4.89125	5.29	0.0	0.0
GLP-1R	CYS	46	0.6	0.585	0.0	0.0
GLP-1R	GLN	47	5.22625	5.39125	0.0	0.0
GLP-1R	ARG	48	7.19	7.51125	0.0	0.0
GLP-1R	SER	49	3.57625	2.8525	0.0	0.0
GLP-1R	LEU	50	1.25375	2.35	0.0	0.0
GLP-1R	THR	51	4.395	4.4525	0.0	0.0
GLP-1R	GLU	52	7.97125	7.925	0.0	0.0
GLP-1R	ASP	53	6.9025	6.975	0.0	0.0
GLP-1R	PRO	54	1.2575	1.67625	0.0	0.0
GLP-1R	PRO	55	1.75375	1.7925	0.0	0.0
GLP-1R	PRO	56	2.055	1.945	0.0	0.0
GLP-1R	ALA	57	3.505	3.49625	0.0	0.0
GLP-1R	THR	58	4.70125	5.13	0.0	0.0
GLP-1R	ASP	59	8.3325	7.5125	0.0	0.0
GLP-1R	LEU	60	1.67875	2.13	0.0	0.0
GLP-1R	PHE	61	2.1175	2.52	0.0	0.0
GLP-1R	CYS	62	0.00125	0.5725	0.0	0.0
GLP-1R	ASN	63	6.71375	6.33625	0.0	0.0
GLP-1R	ARG	64	4.1525	5.80625	0.0	0.0
GLP-1R	THR	65	2.83375	2.9875	0.0	0.0
GLP-1R	PHE	66	2.6375	2.6175	0.0	0.0
GLP-1R	ASP	67	2.57625	2.94	0.0	0.0
GLP-1R	GLU	68	3.97625	3.7975	0.0	0.0
GLP-1R	TYR	69	1.05	0.9775	0.0	0.0
GLP-1R	ALA	70	0.0	0.0	0.0	0.0
GLP-1R	CYS	71	1.03125	1.0525	0.0	0.0
GLP-1R	TRP	72	0.72125	0.78875	0.0	0.0
GLP-1R	PRO	73	0.38375	0.15125	0.0	0.0
GLP-1R	ASP	74	4.91	5.59625	0.0	0.0
GLP-1R	GLY	75	0.235	0.08875	0.0	0.0
GLP-1R	GLU	76	7.3775	7.79625	0.0	0.0
GLP-1R	PRO	77	1.80875	1.83	0.0	0.0
GLP-1R	GLY	78	2.37875	2.3325	0.0	0.0
GLP-1R	SER	79	2.45125	3.645	0.0	0.0
GLP-1R	PHE	80	2.93125	2.705	0.0	0.0
GLP-1R	VAL	81	0.1075	0.0125	0.0	0.0
GLP-1R	ASN	82	6.31375	6.515	0.0	0.0
GLP-1R	VAL	83	0.01625	0.18375	0.0	0.0
GLP-1R	SER	84	5.30875	4.935	0.0	0.0
GLP-1R	CYS	85	2.07625	1.32625	0.0	0.0
GLP-1R	PRO	86	0.23	0.13875	0.0	0.0
GLP-1R	TRP	87	3.5525	3.4275	0.0	0.0
GLP-1R	TYR	88	1.0475	1.305	0.0	0.0
GLP-1R	LEU	89	1.1225	0.6325	0.0	0.0
GLP-1R	PRO	90	2.61	1.68875	0.0	0.0
GLP-1R	TRP	91	0.485	2.5325	0.0	0.0
GLP-1R	ALA	92	1.9025	1.09125	0.0	0.0
GLP-1R	SER	93	5.52375	4.70625	0.0	0.0
GLP-1R	SER	94	4.50375	6.43125	0.0	0.0
GLP-1R	VAL	95	1.26	1.48375	0.0	0.0
GLP-1R	PRO	96	3.18875	1.915	0.0	0.0
GLP-1R	GLN	97	8.345	8.52375	0.0	0.0
GLP-1R	GLY	98	2.05375	2.05	0.0	0.0
GLP-1R	HIS	99	4.6675	3.51875	0.0	0.0
GLP-1R	VAL	100	0.0	0.02	0.0	0.0
GLP-1R	TYR	101	2.84	2.27625	0.0	0.0
GLP-1R	ARG	102	2.485	2.9225	0.0	0.0
GLP-1R	PHE	103	0.0	0.0	0.0	0.0
GLP-1R	CYS	104	0.02	0.0125	0.0	0.0
GLP-1R	THR	105	0.60625	0.6525	0.0	0.0
GLP-1R	ALA	106	2.7625	2.77	0.0	0.0
GLP-1R	GLU	107	7.7525	7.58125	0.0	0.0
GLP-1R	GLY	108	1.77625	1.66875	0.0	0.0
GLP-1R	LEU	109	0.04875	0.045	0.0	0.0
GLP-1R	TRP	110	3.64375	3.01125	0.0	0.0
GLP-1R	LEU	111	0.04125	0.05125	0.0	0.0
GLP-1R	GLN	112	7.63125	7.16875	0.0	0.0
GLP-1R	LYS	113	5.44	5.105	0.0	0.0
GLP-1R	ASP	114	8.38625	8.50125	0.0	0.0
GLP-1R	ASN	115	9.0925	9.12625	0.0	0.0
GLP-1R	SER	116	3.2875	3.54125	0.0	0.0
GLP-1R	SER	117	5.87625	5.76375	0.0	0.0
GLP-1R	LEU	118	0.28125	0.13875	0.0	0.0
GLP-1R	PRO	119	1.3875	1.29125	0.0	0.0
GLP-1R	TRP	120	1.975	2.115	0.0	0.0
GLP-1R	ARG	121	5.83125	5.03125	0.0	0.0
GLP-1R	ASP	122	5.36	4.52375	0.0	0.0
GLP-1R	LEU	123	1.475	1.06375	0.0	0.0
GLP-1R	SER	124	5.3075	5.1375	0.0	0.0
GLP-1R	GLU	125	8.15875	7.5925	0.0	0.0
GLP-1R	CYS	126	0.95375	1.31625	0.0	0.0
GLP-1R	GLU	127	7.92	7.9325	0.0	0.0
GLP-1R	GLU	128	6.945	7.12	0.0	0.0
GLP-1R	SER	129	4.82375	5.48625	0.0	0.0
GLP-1R	LYS	130	7.3925	6.94125	0.0	0.0
GLP-1R	ARG	131	9.39875	10.0175	0.0	0.0
GLP-1R	GLY	132	3.555	3.755	0.0	0.0
GLP-1R	GLU	133	8.825	9.1025	0.0	0.0
GLP-1R	ARG	134	8.58375	8.29125	0.0	0.0
GLP-1R	SER	135	6.04125	6.01125	0.44875	0.01125
GLP-1R	SER	136	4.34375	5.37	0.46125	0.35125
GLP-1R	PRO	137	0.66625	0.4325	0.0	0.0
GLP-1R	GLU	138	7.38125	7.11	0.0	0.0
GLP-1R	GLU	139	7.19625	7.33	0.0	0.0
GLP-1R	GLN	140	4.51	4.74625	0.0575	0.00625
GLP-1R	LEU	141	0.7175	0.53625	0.0	0.0
GLP-1R	LEU	142	0.28	0.30375	0.0	0.0
GLP-1R	PHE	143	0.19625	0.18125	0.0	0.0
GLP-1R	LEU	144	0.0	0.0	0.0	0.0
GLP-1R	TYR	145	2.09125	2.485	0.0	0.0
GLP-1R	ILE	146	0.0	0.0	0.0	0.0
GLP-1R	ILE	147	0.0	0.0	0.0	0.0
GLP-1R	TYR	148	1.0325	0.25	0.16875	0.02
GLP-1R	THR	149	0.035	0.00875	0.0	0.0
GLP-1R	VAL	150	0.0	0.0	0.0	0.0
GLP-1R	GLY	151	0.0	0.0	0.0	0.0
GLP-1R	TYR	152	0.0	0.0	0.0	0.0
GLP-1R	ALA	153	0.0	0.0	0.0	0.0
GLP-1R	LEU	154	0.0	0.0	0.0	0.0
GLP-1R	SER	155	0.0	0.0	0.0	0.0
GLP-1R	PHE	156	0.0	0.0	0.0	0.0
GLP-1R	SER	157	0.0	0.0	0.0	0.0
GLP-1R	ALA	158	0.0	0.0	0.0	0.0
GLP-1R	LEU	159	0.0	0.0	0.0	0.0
GLP-1R	VAL	160	0.0	0.0	0.0	0.0
GLP-1R	ILE	161	0.0	0.0	0.0	0.0
GLP-1R	ALA	162	0.0	0.00125	0.0	0.0
GLP-1R	SER	163	0.0	0.0	0.0	0.0
GLP-1R	ALA	164	0.03375	0.03875	0.0	0.0
GLP-1R	ILE	165	0.03	0.26	0.0	0.0
GLP-1R	LEU	166	1.03125	0.965	0.0	0.0
GLP-1R	LEU	167	1.1175	1.55	0.0	0.0
GLP-1R	GLY	168	1.38125	1.82375	0.0	0.0
GLP-1R	PHE	169	0.1725	0.21125	0.0	0.0
GLP-1R	ARG	170	9.72375	9.38	0.0	0.0
GLP-1R	HIS	171	5.95	6.17625	0.0	0.0
GLP-1R	LEU	172	0.9225	0.91625	0.0	0.0
GLP-1R	HIS	173	3.81625	3.9875	0.0	0.0
GLP-1R	CYS	174	0.075	0.01375	0.0	0.0
GLP-1R	THR	175	3.07875	3.18375	0.0	0.0
GLP-1R	ARG	176	8.17	7.62875	0.0	0.0
GLP-1R	ASN	177	2.33875	2.595	0.0	0.0
GLP-1R	TYR	178	2.43125	1.81625	0.0	0.0
GLP-1R	ILE	179	0.0	0.0275	0.0	0.0
GLP-1R	HIS	180	1.57	2.46875	0.0	0.0
GLP-1R	LEU	181	0.0	0.0	0.0	0.0
GLP-1R	ASN	182	0.0	0.0	0.0	0.0
GLP-1R	LEU	183	0.0	0.0	0.0	0.0
GLP-1R	PHE	184	0.0	0.0	0.0	0.0
GLP-1R	ALA	185	0.0	0.0	0.0	0.0
GLP-1R	SER	186	0.0	0.0	0.0	0.0
GLP-1R	PHE	187	0.0	0.0	0.0	0.0
GLP-1R	ILE	188	0.0	0.0	0.0	0.0
GLP-1R	LEU	189	0.0	0.0	0.0	0.0
GLP-1R	ARG	190	0.0	0.0	0.0	0.0
GLP-1R	ALA	191	0.0	0.0	0.0	0.0
GLP-1R	LEU	192	0.0	0.0	0.0	0.0
GLP-1R	SER	193	0.0	0.0	0.0	0.0
GLP-1R	VAL	194	0.72	0.63	0.0	0.0
GLP-1R	PHE	195	0.77875	0.9175	0.0	0.0
GLP-1R	ILE	196	0.0	0.0	0.0	0.0
GLP-1R	LYS	197	1.40625	1.03125	0.36625	0.2825
GLP-1R	ASP	198	4.32875	3.81	0.0275	0.08875
GLP-1R	ALA	199	0.655	0.82125	0.0	0.0
GLP-1R	ALA	200	0.0	0.0	0.0	0.0
GLP-1R	LEU	201	0.12375	0.33125	0.0	0.0
GLP-1R	LYS	202	5.16875	5.13875	0.0	0.0
GLP-1R	TRP	203	1.62875	1.63625	0.0	0.0
GLP-1R	MET	204	0.01625	0.0	0.0	0.0
GLP-1R	TYR	205	2.58	2.44375	0.0	0.0
GLP-1R	SER	206	1.51875	1.35	0.0	0.0
GLP-1R	THR	207	4.59875	4.85125	0.0	0.0
GLP-1R	ALA	208	1.28	1.3675	0.0	0.0
GLP-1R	ALA	209	0.345	0.31	0.0	0.0
GLP-1R	GLN	210	3.02625	3.1875	0.0	0.0
GLP-1R	GLN	211	4.0575	3.2325	0.0	0.0
GLP-1R	HIS	212	3.11	3.31	0.0	0.0
GLP-1R	GLN	213	4.0775	3.94375	0.0	0.0
GLP-1R	TRP	214	1.45375	1.47625	0.0	0.0
GLP-1R	ASP	215	7.045	7.0825	0.0	0.0
GLP-1R	GLY	216	2.94625	2.98375	0.0	0.0
GLP-1R	LEU	217	1.66125	1.43875	0.0	0.0
GLP-1R	LEU	218	2.085	2.0925	0.0	0.0
GLP-1R	SER	219	1.8225	1.2075	0.0	0.0
GLP-1R	TYR	220	1.75375	1.22375	0.0	0.0
GLP-1R	GLN	221	3.71375	3.645	0.0	0.0
GLP-1R	ASP	222	6.60875	6.61625	0.0	0.0
GLP-1R	SER	223	1.0075	0.31375	0.0	0.0
GLP-1R	LEU	224	1.67375	1.7775	0.0	0.0
GLP-1R	SER	225	2.5225	1.56	0.0	0.0
GLP-1R	CYS	226	0.0875	0.0	0.0	0.0
GLP-1R	ARG	227	3.29125	3.17	0.0	0.0
GLP-1R	LEU	228	0.0	0.0	0.0	0.0
GLP-1R	VAL	229	0.0	0.0	0.0	0.0
GLP-1R	PHE	230	0.15	0.0175	0.0	0.0
GLP-1R	LEU	231	0.0	0.0	0.0	0.0
GLP-1R	LEU	232	0.0	0.0	0.0	0.0
GLP-1R	MET	233	0.01125	0.00375	0.0	0.0
GLP-1R	GLN	234	2.22375	1.9775	0.55875	0.255
GLP-1R	TYR	235	0.0	0.0	0.0	0.0
GLP-1R	CYS	236	0.0	0.0	0.0	0.0
GLP-1R	VAL	237	0.0	0.0	0.0	0.0
GLP-1R	ALA	238	0.00125	0.00875	0.0	0.0
GLP-1R	ALA	239	0.0	0.0	0.0	0.0
GLP-1R	ASN	240	0.0	0.0	0.0	0.0
GLP-1R	TYR	241	0.0	0.0	0.0	0.0
GLP-1R	TYR	242	0.0	0.0	0.0	0.0
GLP-1R	TRP	243	0.0	0.0	0.0	0.0
GLP-1R	LEU	244	0.0	0.0	0.0	0.0
GLP-1R	LEU	245	0.0	0.0	0.0	0.0
GLP-1R	VAL	246	0.0	0.0	0.0	0.0
GLP-1R	GLU	247	3.4825	3.1675	0.0	0.0
GLP-1R	GLY	248	0.0	0.0	0.0	0.0
GLP-1R	VAL	249	0.00375	0.0	0.0	0.0
GLP-1R	TYR	250	3.02375	3.11	0.0	0.0
GLP-1R	LEU	251	0.2275	0.325	0.0	0.0
GLP-1R	TYR	252	2.48	2.1775	0.0	0.0
GLP-1R	THR	253	1.4825	2.02875	0.0	0.0
GLP-1R	LEU	254	1.79	1.71875	0.0	0.0
GLP-1R	LEU	255	1.70375	1.67	0.0	0.0
GLP-1R	ALA	256	1.63125	2.0525	0.0	0.0
GLP-1R	PHE	257	2.2425	2.14875	0.0	0.0
GLP-1R	SER	258	3.7425	4.04	0.0	0.0
GLP-1R	VAL	259	2.6775	2.52875	0.0	0.0
GLP-1R	PHE	260	2.675	2.72625	0.0	0.0
GLP-1R	SER	261	3.7175	3.78	0.0	0.0
GLP-1R	GLU	262	7.93375	6.43625	0.0	0.0
GLP-1R	GLN	263	6.8975	6.13875	0.0	0.0
GLP-1R	TRP	264	1.8175	1.27625	0.0	0.0
GLP-1R	ILE	265	0.04	0.0	0.0	0.0
GLP-1R	PHE	266	0.25625	0.095	0.0	0.0
GLP-1R	ARG	267	3.04875	3.98	0.0	0.0
GLP-1R	LEU	268	0.0	0.0	0.0	0.0
GLP-1R	TYR	269	1.13125	0.96875	0.0	0.0
GLP-1R	VAL	270	0.0	0.0	0.0	0.0
GLP-1R	SER	271	0.01	0.0	0.0	0.0
GLP-1R	ILE	272	0.0	0.0	0.0	0.0
GLP-1R	GLY	273	0.0	0.0	0.0	0.0
GLP-1R	TRP	274	0.0	0.0	0.0	0.0
GLP-1R	GLY	275	0.0	0.0	0.0	0.0
GLP-1R	VAL	276	0.0	0.0	0.0	0.0
GLP-1R	PRO	277	0.0	0.0	0.0	0.0
GLP-1R	LEU	278	0.0	0.0	0.0	0.0
GLP-1R	LEU	279	0.0	0.0	0.0	0.0
GLP-1R	PHE	280	0.0	0.0	0.0	0.0
GLP-1R	VAL	281	0.0	0.0	0.0	0.0
GLP-1R	VAL	282	0.0	0.0	0.0	0.0
GLP-1R	PRO	283	0.0	0.0	0.0	0.0
GLP-1R	TRP	284	0.65375	0.93125	0.0	0.0
GLP-1R	GLY	285	0.0	0.0	0.0	0.0
GLP-1R	ILE	286	0.0	0.0025	0.0	0.0
GLP-1R	VAL	287	0.0	0.0	0.0	0.0
GLP-1R	LYS	288	1.03125	1.74	0.0	0.0
GLP-1R	TYR	289	3.76625	3.41375	0.0	0.0
GLP-1R	LEU	290	2.4	2.37625	0.0	0.0
GLP-1R	TYR	291	3.07	3.61625	0.0	0.0
GLP-1R	GLU	292	2.45375	2.57375	0.0	0.0
GLP-1R	ASP	293	6.58875	6.6075	0.0	0.0
GLP-1R	GLU	294	5.63875	5.065	0.0	0.0
GLP-1R	GLY	295	1.4875	1.31375	0.0	0.0
GLP-1R	CYS	296	0.9125	0.8625	0.0	0.0
GLP-1R	TRP	297	2.01125	1.9025	0.0	0.0075
GLP-1R	THR	298	1.31625	1.4075	0.67875	0.65
GLP-1R	ARG	299	2.94875	2.96	0.0	0.0025
GLP-1R	ASN	300	5.19	5.64625	0.97125	0.825
GLP-1R	SER	301	4.98625	5.4525	0.0	0.01375
GLP-1R	ASN	302	3.43625	3.8925	0.0	0.0
GLP-1R	MET	303	1.3975	1.235	0.0	0.0
GLP-1R	ASN	304	3.9075	3.31625	0.0	0.0
GLP-1R	TYR	305	1.3775	1.33625	0.0	0.0
GLP-1R	TRP	306	1.07375	0.91125	0.2575	0.1375
GLP-1R	LEU	307	0.0	0.0	0.0	0.0
GLP-1R	ILE	308	0.0	0.0	0.0	0.0
GLP-1R	ILE	309	0.0	0.0	0.0	0.0
GLP-1R	ARG	310	0.06625	0.15875	0.0	0.0
GLP-1R	LEU	311	0.0	0.0	0.0	0.0
GLP-1R	PRO	312	0.0	0.0	0.0	0.0
GLP-1R	ILE	313	0.0	0.0	0.0	0.0
GLP-1R	LEU	314	0.0	0.0	0.0	0.0
GLP-1R	PHE	315	0.0	0.0	0.0	0.0
GLP-1R	ALA	316	0.0	0.0	0.0	0.0
GLP-1R	ILE	317	0.0	0.0	0.0	0.0
GLP-1R	GLY	318	0.0	0.0	0.0	0.0
GLP-1R	VAL	319	0.0	0.0	0.0	0.0
GLP-1R	ASN	320	0.0	0.0	0.0	0.0
GLP-1R	PHE	321	0.0	0.0	0.0	0.0
GLP-1R	LEU	322	0.0	0.005	0.0	0.0
GLP-1R	ILE	323	0.0	0.0	0.0	0.0
GLP-1R	PHE	324	0.0	0.0	0.0	0.0
GLP-1R	VAL	325	0.1525	0.0025	0.0	0.0
GLP-1R	ARG	326	4.5775	4.57125	0.0	0.0
GLP-1R	VAL	327	0.03125	0.00125	0.0	0.0
GLP-1R	ILE	328	0.0	0.0	0.0	0.0
GLP-1R	CYS	329	0.55375	1.34375	0.0	0.0
GLP-1R	ILE	330	0.21625	0.295	0.0	0.0
GLP-1R	VAL	331	0.065	0.005	0.0	0.0
GLP-1R	VAL	332	0.8625	0.535	0.0	0.0
GLP-1R	SER	333	2.7725	3.06125	0.0	0.0
GLP-1R	LYS	334	5.41	5.42625	0.0	0.0
GLP-1R	LEU	335	0.6425	1.38625	0.0	0.0
GLP-1R	LYS	336	4.59875	5.63	0.0	0.0
GLP-1R	ALA	337	2.3175	2.24125	0.0	0.0
GLP-1R	ASN	338	6.47	6.65	0.0	0.0
GLP-1R	LEU	339	2.37125	3.14625	0.0	0.0
GLP-1R	MET	340	1.70125	2.40375	0.0	0.0
GLP-1R	CYS	341	2.59875	2.43	0.0	0.0
GLP-1R	LYS	342	7.325	7.25625	0.0	0.0
GLP-1R	THR	343	4.34	4.16875	0.0	0.0
GLP-1R	ASP	344	5.44375	5.74875	0.0	0.0
GLP-1R	ILE	345	1.755	1.71	0.0	0.0
GLP-1R	LYS	346	2.64375	1.93375	0.0	0.0
GLP-1R	CYS	347	1.87	0.95625	0.0	0.0
GLP-1R	ARG	348	6.9975	7.15875	0.0	0.0
GLP-1R	LEU	349	0.3	0.0225	0.0	0.0
GLP-1R	ALA	350	0.57875	0.0	0.0	0.0
GLP-1R	LYS	351	4.33625	2.53375	0.0	0.0
GLP-1R	SER	352	2.50625	2.26625	0.0	0.0
GLP-1R	THR	353	0.00375	0.0125	0.0	0.0
GLP-1R	LEU	354	0.0	0.0	0.0	0.0
GLP-1R	THR	355	1.52625	1.83625	0.0	0.0
GLP-1R	LEU	356	0.0725	0.125	0.0	0.0
GLP-1R	ILE	357	0.0	0.0	0.0	0.0
GLP-1R	PRO	358	0.0	0.0	0.0	0.0
GLP-1R	LEU	359	0.0	0.0	0.0	0.0
GLP-1R	LEU	360	0.0	0.0	0.0	0.0
GLP-1R	GLY	361	0.0	0.0	0.0	0.0
GLP-1R	THR	362	0.0	0.0	0.0	0.0
GLP-1R	HIS	363	0.0	0.0	0.0	0.0
GLP-1R	GLU	364	0.0	0.0	0.0	0.0
GLP-1R	VAL	365	0.0	0.0	0.0	0.0
GLP-1R	ILE	366	0.0	0.0	0.0	0.0
GLP-1R	PHE	367	0.0	0.0	0.0	0.0
GLP-1R	ALA	368	0.0	0.0	0.0	0.0
GLP-1R	PHE	369	0.0275	0.0	0.0	0.0
GLP-1R	VAL	370	0.0	0.0	0.0	0.0
GLP-1R	MET	371	0.09625	0.01	0.0	0.0
GLP-1R	ASP	372	1.78375	1.89875	0.1575	0.16375
GLP-1R	GLU	373	4.07875	4.33	0.0	0.0
GLP-1R	HIS	374	3.3775	2.96875	0.0	0.0
GLP-1R	ALA	375	0.32	0.3325	0.0	0.0
GLP-1R	ARG	376	8.6275	7.97875	0.06125	0.09125
GLP-1R	GLY	377	2.55125	2.0	0.0	0.0
GLP-1R	THR	378	3.01875	3.7575	0.0	0.0
GLP-1R	LEU	379	0.5925	0.90875	0.0	0.0
GLP-1R	ARG	380	3.39375	3.29375	0.83625	0.85875
GLP-1R	PHE	381	0.35125	0.36125	0.0	0.0
GLP-1R	ILE	382	0.0	0.0	0.0	0.0
GLP-1R	LYS	383	0.0	0.0	0.0	0.0
GLP-1R	LEU	384	0.0	0.0	0.0	0.0
GLP-1R	PHE	385	0.0	0.0	0.0	0.0
GLP-1R	THR	386	0.0	0.0	0.0	0.0
GLP-1R	GLU	387	0.0	0.0	0.0	0.0
GLP-1R	LEU	388	0.0	0.0	0.0	0.0
GLP-1R	SER	389	0.0	0.0	0.0	0.0
GLP-1R	PHE	390	0.0	0.0	0.0	0.0
GLP-1R	THR	391	0.0	0.0	0.0	0.0
GLP-1R	SER	392	0.0	0.0	0.0	0.0
GLP-1R	PHE	393	0.0	0.0	0.0	0.0
GLP-1R	GLN	394	0.0	0.0	0.0	0.0
GLP-1R	GLY	395	0.0	0.0	0.0	0.0
GLP-1R	LEU	396	0.0	0.0	0.0	0.0
GLP-1R	MET	397	0.0	0.0	0.0	0.0
GLP-1R	VAL	398	0.0	0.0	0.0	0.0
GLP-1R	ALA	399	0.0	0.0	0.0	0.0
GLP-1R	ILE	400	0.0	0.0	0.0	0.0
GLP-1R	LEU	401	1.44875	1.4675	0.0	0.0
GLP-1R	TYR	402	2.1975	2.21125	0.0	0.0
GLP-1R	CYS	403	0.0	0.00125	0.0	0.0
GLP-1R	PHE	404	0.76125	0.9125	0.0	0.0
GLP-1R	VAL	405	1.82625	1.5225	0.0	0.0
GLP-1R	ASN	406	3.42625	3.5475	0.0	0.0
GLP-1R	ASN	407	6.71	5.225	0.0	0.0
GLP-1R	GLU	408	6.19	6.485	0.0	0.0
GLP-1R	VAL	409	0.00125	0.01875	0.0	0.0
GLP-1R	GLN	410	4.68875	4.39625	0.0	0.0
GLP-1R	LEU	411	0.48625	0.98375	0.0	0.0
GLP-1R	GLU	412	3.55	4.3	0.0	0.0
GLP-1R	PHE	413	0.98	1.15125	0.0	0.0
GLP-1R	ARG	414	6.0325	6.26125	0.0	0.0
GLP-1R	LYS	415	3.79375	3.7175	0.0	0.0
GLP-1R	SER	416	2.8825	3.33375	0.0	0.0
GLP-1R	TRP	417	1.94375	2.97	0.0	0.0
GLP-1R	GLU	418	6.3675	5.98	0.0	0.0
GLP-1R	ARG	419	7.56	7.90375	0.0	0.0
GLP-1R	TRP	420	3.62375	4.31	0.0	0.0
GLP-1R	ARG	421	7.22625	8.23	0.0	0.0
GLP-1R	LEU	422	2.95875	2.61625	0.0	0.0
GLP-1R	CGLU	423	12.23875	12.945	0.0	0.0
