## Supplementary Data 1 for "GPU handling of OPC water in GROMACS: validation by protein folding and a 1.6-fold speed-up": Fig4C_GLP1R_water_residence.csv

lag_ps	reference	optimized
0.0	1.0	1.0
10.0	0.8122273683547974	0.8347012996673584
20.0	0.7829448580741882	0.799710750579834
30.0	0.762675404548645	0.7758038640022278
40.0	0.7413279414176941	0.7527438402175903
50.0	0.7265384197235107	0.7338635325431824
60.0	0.7077397108078003	0.718117892742157
70.0	0.6959637999534607	0.7030913233757019
80.0	0.6803237199783325	0.6889382600784302
90.0	0.671879768371582	0.673988938331604
100.0	0.6576482057571411	0.6640276908874512
110.0	0.6476737856864929	0.6511439085006714
120.0	0.6419726610183716	0.6399070024490356
130.0	0.6321014165878296	0.629558801651001
140.0	0.6219079494476318	0.6210212707519531
150.0	0.6161522269248962	0.6089367866516113
160.0	0.6069552898406982	0.6015788912773132
170.0	0.6001216769218445	0.5874412655830383
180.0	0.5944654941558838	0.5746521353721619
190.0	0.5902904272079468	0.5703032612800598
200.0	0.5844573974609375	0.561161458492279
210.0	0.5783095955848694	0.5513784289360046
220.0	0.5706446766853333	0.5429621934890747
230.0	0.5622084140777588	0.5410276651382446
240.0	0.555255651473999	0.5330415368080139
250.0	0.5475314259529114	0.526276707649231
260.0	0.543258011341095	0.5194944739341736
270.0	0.5379158854484558	0.5108269453048706
280.0	0.5321061015129089	0.5022928714752197
290.0	0.5250692963600159	0.49732574820518494
300.0	0.5257502794265747	0.49109575152397156
310.0	0.5179275274276733	0.4864141643047333
320.0	0.5113011002540588	0.4798404276371002
330.0	0.5064847469329834	0.4754456579685211
340.0	0.5007409453392029	0.4645997881889343
350.0	0.4946768283843994	0.45938727259635925
360.0	0.4907371401786804	0.45116913318634033
370.0	0.4912263751029968	0.44639846682548523
380.0	0.48497268557548523	0.440194308757782
390.0	0.47885602712631226	0.4374519884586334
400.0	0.4781021773815155	0.4332776963710785
410.0	0.4730375409126282	0.4270317852497101
420.0	0.4716576635837555	0.4236263632774353
430.0	0.46857693791389465	0.41989412903785706
440.0	0.4634797275066376	0.41742515563964844
450.0	0.4648662805557251	0.41367483139038086
460.0	0.4616093933582306	0.40815937519073486
470.0	0.4581888020038605	0.4085409343242645
480.0	0.4527400732040405	0.4030040204524994
490.0	0.45318660140037537	0.40305933356285095
500.0	0.45051977038383484	0.39782121777534485
510.0	0.44503897428512573	0.39578163623809814
520.0	0.44001200795173645	0.39421913027763367
530.0	0.43403345346450806	0.39007556438446045
540.0	0.4270995259284973	0.38737231492996216
550.0	0.424850195646286	0.3864382207393646
560.0	0.4202400743961334	0.38113558292388916
570.0	0.41608911752700806	0.3808382749557495
580.0	0.41239920258522034	0.3771352171897888
590.0	0.4074384272098541	0.374558687210083
600.0	0.40246427059173584	0.3731132447719574
610.0	0.39889901876449585	0.36694279313087463
620.0	0.3942163586616516	0.36417901515960693
630.0	0.39316579699516296	0.36140772700309753
640.0	0.38798660039901733	0.3592827618122101
650.0	0.3839056193828583	0.35731568932533264
660.0	0.38060909509658813	0.35206520557403564
670.0	0.37937498092651367	0.3540220260620117
680.0	0.37510597705841064	0.3507249355316162
690.0	0.37418049573898315	0.34840628504753113
700.0	0.36765289306640625	0.3459164798259735
710.0	0.3639911413192749	0.34143954515457153
720.0	0.36224445700645447	0.33744609355926514
730.0	0.3576013147830963	0.33559292554855347
740.0	0.3568062484264374	0.3319118320941925
750.0	0.3519817590713501	0.3303777873516083
760.0	0.35214462876319885	0.3308334946632385
770.0	0.35004645586013794	0.32679781317710876
780.0	0.34211915731430054	0.3247504234313965
790.0	0.3390294015407562	0.32286426424980164
800.0	0.33430901169776917	0.3214741051197052
810.0	0.3336362838745117	0.32074934244155884
820.0	0.33231106400489807	0.319352388381958
830.0	0.32837599515914917	0.31912603974342346
840.0	0.3247562050819397	0.3162107765674591
850.0	0.3216162919998169	0.31345561146736145
860.0	0.32026684284210205	0.31288304924964905
870.0	0.31662046909332275	0.31264638900756836
880.0	0.31148761510849	0.3108883798122406
890.0	0.31192508339881897	0.30777183175086975
900.0	0.30710017681121826	0.30752697587013245
910.0	0.3068738281726837	0.30541500449180603
920.0	0.30285292863845825	0.3048262894153595
930.0	0.30228957533836365	0.30270448327064514
940.0	0.29825082421302795	0.3021102845668793
950.0	0.2951945662498474	0.29844292998313904
960.0	0.2934567332267761	0.299378901720047
970.0	0.2862318754196167	0.29518386721611023
980.0	0.2889680564403534	0.29234784841537476
990.0	0.28421518206596375	0.2920778691768646
1000.0	0.28295227885246277	0.2916352450847626
1010.0	0.2828552722930908	0.2879215180873871
1020.0	0.28259068727493286	0.28712698817253113
1030.0	0.2788067162036896	0.28650277853012085
1040.0	0.2783677577972412	0.2839755713939667
1050.0	0.27423083782196045	0.2857682704925537
1060.0	0.27159643173217773	0.28323274850845337
1070.0	0.2729988694190979	0.28242573142051697
1080.0	0.2686675190925598	0.28126874566078186
1090.0	0.2680417597293854	0.2813270390033722
1100.0	0.2680911421775818	0.28121113777160645
1110.0	0.26492029428482056	0.2805711328983307
1120.0	0.263607382774353	0.2802789509296417
1130.0	0.261780709028244	0.27876022458076477
1140.0	0.2573951780796051	0.27653566002845764
1150.0	0.25299686193466187	0.2748314440250397
1160.0	0.25319546461105347	0.2740015685558319
1170.0	0.2503169775009155	0.27123191952705383
1180.0	0.24845746159553528	0.2730400860309601
1190.0	0.24916476011276245	0.2727338969707489
1200.0	0.2400851994752884	0.2710115611553192
1210.0	0.24284610152244568	0.2698156535625458
1220.0	0.24148134887218475	0.2702130377292633
1230.0	0.24045754969120026	0.2675909698009491
1240.0	0.23338450491428375	0.265139102935791
1250.0	0.2326917201280594	0.26517489552497864
1260.0	0.23217013478279114	0.2634260952472687
1270.0	0.22852368652820587	0.2622082829475403
1280.0	0.2255614995956421	0.26206088066101074
1290.0	0.22415679693222046	0.257431298494339
1300.0	0.22135357558727264	0.25548097491264343
1310.0	0.21819287538528442	0.25316524505615234
1320.0	0.21904346346855164	0.2535436451435089
1330.0	0.21464429795742035	0.25103768706321716
1340.0	0.21707017719745636	0.24780181050300598
1350.0	0.21423526108264923	0.2498018443584442
1360.0	0.20629169046878815	0.2496340274810791
1370.0	0.20695462822914124	0.24474850296974182
1380.0	0.20479720830917358	0.24275553226470947
1390.0	0.19998331367969513	0.24330419301986694
1400.0	0.2048860639333725	0.24075622856616974
1410.0	0.19952614605426788	0.2376529723405838
1420.0	0.19982892274856567	0.23691675066947937
1430.0	0.19604463875293732	0.23544597625732422
1440.0	0.19634303450584412	0.2314036339521408
1450.0	0.19450297951698303	0.22955267131328583
1460.0	0.1923002004623413	0.22843176126480103
1470.0	0.19295190274715424	0.22417595982551575
1480.0	0.19253098964691162	0.2256261557340622
1490.0	0.19390250742435455	0.22393976151943207
1500.0	0.1909666806459427	0.22298839688301086
1510.0	0.19180025160312653	0.22499948740005493
1520.0	0.19065417349338531	0.2210768461227417
1530.0	0.1889631152153015	0.2176998257637024
1540.0	0.18582074344158173	0.21691912412643433
1550.0	0.18411694467067719	0.21557654440402985
1560.0	0.18240788578987122	0.21497689187526703
1570.0	0.1785142868757248	0.21549779176712036
1580.0	0.17915569245815277	0.2154582142829895
1590.0	0.17907041311264038	0.21372970938682556
1600.0	0.17332887649536133	0.21218374371528625
1610.0	0.1763407438993454	0.21044471859931946
1620.0	0.17570160329341888	0.21152816712856293
1630.0	0.17762677371501923	0.21148206293582916
1640.0	0.17919081449508667	0.20670783519744873
1650.0	0.17450764775276184	0.20627517998218536
1660.0	0.17220400273799896	0.2048925757408142
1670.0	0.17155328392982483	0.20388565957546234
1680.0	0.16979198157787323	0.20059175789356232
1690.0	0.16746993362903595	0.20205284655094147
1700.0	0.16921807825565338	0.20390039682388306
1710.0	0.16763029992580414	0.20479772984981537
1720.0	0.16771088540554047	0.20129281282424927
1730.0	0.16313600540161133	0.20007869601249695
1740.0	0.161903977394104	0.19732363522052765
1750.0	0.16048119962215424	0.19744640588760376
1760.0	0.15718264877796173	0.1952565610408783
1770.0	0.1591213345527649	0.1975000649690628
1780.0	0.15599775314331055	0.19627010822296143
1790.0	0.1568126231431961	0.19368046522140503
1800.0	0.1568768173456192	0.19379834830760956
1810.0	0.1578843593597412	0.19352801144123077
1820.0	0.15643900632858276	0.19442452490329742
1830.0	0.15498897433280945	0.19259485602378845
1840.0	0.15580880641937256	0.19056399166584015
1850.0	0.15340375900268555	0.19165562093257904
1860.0	0.14832857251167297	0.18902897834777832
1870.0	0.146855890750885	0.18678618967533112
1880.0	0.14347054064273834	0.18591175973415375
1890.0	0.14255838096141815	0.1852312982082367
1900.0	0.14413157105445862	0.18474580347537994
1910.0	0.1409168243408203	0.18248127400875092
1920.0	0.14287656545639038	0.17961588501930237
1930.0	0.14138036966323853	0.17832617461681366
1940.0	0.1398792415857315	0.17762762308120728
1950.0	0.1372152417898178	0.17732436954975128
1960.0	0.1353156417608261	0.1742323786020279
1970.0	0.1351524293422699	0.17192795872688293
1980.0	0.13440680503845215	0.17221307754516602
1990.0	0.13482435047626495	0.16989766061306
2000.0	0.1352432817220688	0.16957901418209076
