## Supplementary Data 1 for "GPU handling of OPC water in GROMACS: validation by protein folding and a 1.6-fold speed-up": Fig5_method_contrasts.csv

gpu	method	from_state	to_state	baseline_ms_per_step	from_ms_per_step	to_ms_per_step	saved_ms_per_step	percent_of_baseline_saved
3080	GPU update with OPC sites	custom_listed_cpu_cmap	custom_resident_cpu_cmap	1.9332967856703327	1.9332967856703327	1.1599806669888837	0.773316118681449	39.99986574297835
3080	GPU CMAP	custom_resident_cpu_cmap	custom_resident_gpu_cmap	1.9332967856703327	1.1599806669888837	1.0710978321262237	0.08888283486266002	4.597474920636235
3080	Fuse force redistribution	custom_resident_gpu_cmap	custom_fused	1.9332967856703327	1.0710978321262237	1.0488742628930652	0.02222356923315849	1.1495166907574879
3080	CUDA Graphs	custom_fused	custom_full_fixed	1.9332967856703327	1.0488742628930652	1.11109413811948	-0.06221987522641492	-3.2183302474607594
2080ti	GPU update with OPC sites	custom_listed_cpu_cmap	custom_resident_cpu_cmap	2.0577499407059707	2.0577499407059707	1.2222098674088548	0.8355400732971159	40.60454852985974
2080ti	GPU CMAP	custom_resident_cpu_cmap	custom_resident_gpu_cmap	2.0577499407059707	1.2222098674088548	1.2133212562930509	0.008888611115803968	0.4319577874828888
2080ti	Fuse force redistribution	custom_resident_gpu_cmap	custom_fused	2.0577499407059707	1.2133212562930509	1.1999833335648116	0.013337922728239304	0.6481799593036724
2080ti	CUDA Graphs	custom_fused	custom_full_fixed	2.0577499407059707	1.1999833335648116	1.244426594909578	-0.044443261344766505	-2.1597989369650503
