## Supplementary Data 1 for "GPU handling of OPC water in GROMACS: validation by protein folding and a 1.6-fold speed-up": Fig5_Table3_TableS3_timed_runs.csv

gpu	block	state	ms_per_step	ns_per_day
3080	1	custom_listed_cpu_cmap	1.9332967856703327	89.381
3080	1	custom_fused	1.0533181349929597	164.053
3080	1	custom_unfused_graphs	1.0933179796394836	158.051
3080	1	stock_common_cpu	1.8266384778012688	94.6
3080	1	custom_resident_gpu_cmap	1.0666534981049616	162.002
3080	1	custom_same_options	1.8399812594501352	93.914
3080	1	stock_auto	1.86663497996176	92.573
3080	1	custom_full_fixed	1.1066495033526103	156.147
3080	1	custom_common_cpu	1.8266384778012688	94.6
3080	1	custom_resident_cpu_cmap	1.1599806669888837	148.968
3080	1	stock_tuned	1.8266384778012688	94.6
3080	1	stock_common_gpu	1.9332967856703327	89.381
3080	1	custom_full_operational	1.1066495033526103	156.147
3080	1	stock_fixed	1.8266384778012688	94.6
3080	2	custom_common_cpu	1.8266384778012688	94.6
3080	2	stock_auto	1.9066323884763492	90.631
3080	2	custom_fused	1.0533181349929597	164.053
3080	2	stock_common_cpu	1.8133165433653393	95.295
3080	2	stock_fixed	1.8266384778012688	94.6
3080	2	custom_resident_gpu_cmap	1.0666534981049616	162.002
3080	2	custom_resident_cpu_cmap	1.1599806669888837	148.968
3080	2	custom_full_operational	1.0933179796394836	158.051
3080	2	custom_listed_cpu_cmap	1.9332967856703327	89.381
3080	2	custom_full_fixed	1.11998340765322	154.288
3080	2	custom_unfused_graphs	1.0933179796394836	158.051
3080	2	stock_tuned	1.8266384778012688	94.6
3080	2	stock_common_gpu	1.9066323884763492	90.631
3080	2	custom_same_options	1.8399812594501352	93.914
3080	3	custom_same_options	1.8399812594501352	93.914
3080	3	stock_auto	1.86663497996176	92.573
3080	3	stock_fixed	1.8266384778012688	94.6
3080	3	custom_common_cpu	1.8133165433653393	95.295
3080	3	custom_listed_cpu_cmap	1.9332967856703327	89.381
3080	3	custom_full_operational	1.1066495033526103	156.147
3080	3	stock_common_cpu	1.8266384778012688	94.6
3080	3	stock_common_gpu	1.9332967856703327	89.381
3080	3	custom_resident_gpu_cmap	1.0799865001687479	160.002
3080	3	stock_tuned	1.8266384778012688	94.6
3080	3	custom_full_fixed	1.1066495033526103	156.147
3080	3	custom_fused	1.0399865186932762	166.156
3080	3	custom_unfused_graphs	1.0799865001687479	160.002
3080	3	custom_resident_cpu_cmap	1.1599806669888837	148.968
2080ti	1	custom_unfused_graphs	1.399983796483837	123.43
2080ti	1	custom_resident_cpu_cmap	1.2266541729667568	140.871
2080ti	1	stock_tuned	1.9599836668027768	88.164
2080ti	1	stock_common_cpu	1.9733010540259681	87.569
2080ti	1	custom_common_cpu	1.9599836668027768	88.164
2080ti	1	custom_listed_cpu_cmap	2.053305132074575	84.157
2080ti	1	stock_auto	1.9733010540259681	87.569
2080ti	1	custom_same_options	1.9599836668027768	88.164
2080ti	1	custom_full_operational	1.2666485856490475	136.423
2080ti	1	custom_resident_gpu_cmap	1.2133212562930509	142.419
2080ti	1	custom_full_fixed	1.23998076881678	139.357
2080ti	1	custom_fused	1.1999833335648116	144.002
2080ti	1	stock_common_gpu	2.0399730836884795	84.707
2080ti	1	stock_fixed	1.9733010540259681	87.569
2080ti	2	custom_unfused_graphs	1.2666485856490475	136.423
2080ti	2	custom_full_operational	1.23998076881678	139.357
2080ti	2	custom_full_fixed	1.23998076881678	139.357
2080ti	2	stock_fixed	1.9599836668027768	88.164
2080ti	2	custom_same_options	1.9599836668027768	88.164
2080ti	2	stock_common_gpu	2.0399730836884795	84.707
2080ti	2	custom_resident_cpu_cmap	1.2266541729667568	140.871
2080ti	2	stock_auto	1.9733010540259681	87.569
2080ti	2	stock_tuned	1.946647440519106	88.768
2080ti	2	custom_fused	1.1999833335648116	144.002
2080ti	2	stock_common_cpu	1.946647440519106	88.768
2080ti	2	custom_listed_cpu_cmap	2.053305132074575	84.157
2080ti	2	custom_resident_gpu_cmap	1.2133212562930509	142.419
2080ti	2	custom_common_cpu	1.946647440519106	88.768
2080ti	3	stock_common_gpu	2.0399730836884795	84.707
2080ti	3	custom_full_fixed	1.253318247095174	137.874
2080ti	3	stock_auto	1.9733010540259681	87.569
2080ti	3	custom_resident_cpu_cmap	1.2133212562930509	142.419
2080ti	3	custom_common_cpu	1.9599836668027768	88.164
2080ti	3	custom_listed_cpu_cmap	2.0666395579687613	83.614
2080ti	3	custom_same_options	1.9599836668027768	88.164
2080ti	3	stock_common_cpu	1.9599836668027768	88.164
2080ti	3	custom_unfused_graphs	1.253318247095174	137.874
2080ti	3	stock_tuned	1.986640760625884	86.981
2080ti	3	custom_full_operational	1.23998076881678	139.357
2080ti	3	custom_resident_gpu_cmap	1.2133212562930509	142.419
2080ti	3	custom_fused	1.1999833335648116	144.002
2080ti	3	stock_fixed	1.9599836668027768	88.164
